# Single-library chromosome-scale diploid assemblies of vole genomes resolve a species-specific duplication implicated in pair bonding

**DOI:** 10.64898/2026.03.13.711624

**Authors:** Mohamed Abuelanin, Gulhan Kaya, Juniper A. Lake, Christine Lambert, Melody V. Wu, Kristen M. Berendzen, Jonathan M.D. Wood, Ksenia Krasheninnikova, Nancy G. Solomon, Zoe R. Donaldson, Karen L. Bales, Kerstin Howe, Jonas Korlach, Devanand Manoli, Jessica Tollkuhn, Megan Y. Dennis

## Abstract

Comparing prairie voles (*Microtus ochrogaster*), a species that forms lasting pair bonds and exhibits biparental care, with meadow voles (*Microtus pennsylvanicus*), a non-monogamous species showing maternal care only, provides a framework to examine the genomic basis of behavioral divergence over short evolutionary time. Here, we develop a simplified assembly approach combining PacBio HiFi and CiFi sequencing in a single library and run, producing high-quality contiguous chromosome-scale diploid prairie and meadow vole genomes (2.3 Gbp). Comparative analysis reveals substantial differences, including near-complete Y chromosome divergence and a prairie-vole-specific duplication of *Avpr1a*, a vasopressin receptor gene implicated in social bonding and autism in humans. These extensive genomic changes suggest rapid chromosome evolution as a driver of the dramatic *Microtus* radiation, generating ∼60 vole species in >2 million years. This single-library approach facilitates a simplified and more affordable assembly workflow, producing near-complete genomes of diverse species using one sequencing platform.
