## Supplementary material for "Single-library chromosome-scale diploid assemblies of vole genomes resolve a species-specific duplication implicated in pair bonding": Table S3

### Sheet: S3A
Table S3A. GM12878 haplotype phasing benchmark (detailed)
input	CiFi/Hi-C Coverage (x)	chromosome	whatshap assessed pairs	whatshap switches	whatshap switchflips	whatshap switch rate	whatshap switchflip rate	whatshap hamming errors	whatshap hamming rate	whatshap covered variants
HiFi-only	0	chr1	157613	701	561/70	0.00445	0.004	76102	0.483	157614
HiFi-only	0	chr2	178352	740	592/74	0.00415	0.00373	84396	0.473	178353
HiFi-only	0	chr3	150297	598	448/75	0.00398	0.00348	73510	0.489	150298
HiFi-only	0	chr4	154428	581	471/55	0.00376	0.00341	71521	0.463	154429
HiFi-only	0	chr5	146024	508	400/54	0.00348	0.00311	72122	0.494	146025
HiFi-only	0	chr6	149343	463	371/46	0.0031	0.00279	67769	0.454	149344
HiFi-only	0	chr7	118999	395	345/25	0.00332	0.00311	56103	0.471	119000
HiFi-only	0	chr8	117758	450	348/51	0.00382	0.00339	51267	0.435	117759
HiFi-only	0	chr9	91526	338	276/31	0.00369	0.00335	39557	0.432	91527
HiFi-only	0	chr10	110041	414	334/40	0.00376	0.0034	52308	0.475	110042
HiFi-only	0	chr11	100846	401	323/39	0.00398	0.00359	44398	0.44	100847
HiFi-only	0	chr12	101635	383	307/38	0.00377	0.00339	49752	0.49	101636
HiFi-only	0	chr13	79610	287	225/31	0.00361	0.00322	39347	0.494	79611
HiFi-only	0	chr14	68848	298	234/32	0.00433	0.00386	32329	0.47	68849
HiFi-only	0	chr15	58690	279	233/23	0.00475	0.00436	26676	0.455	58691
HiFi-only	0	chr16	61154	221	197/12	0.00361	0.00342	28905	0.473	61155
HiFi-only	0	chr17	46263	250	198/26	0.0054	0.00484	19751	0.427	46264
HiFi-only	0	chr18	61916	223	183/20	0.0036	0.00328	30317	0.49	61917
HiFi-only	0	chr19	34274	124	116/4	0.00362	0.0035	14664	0.428	34275
HiFi-only	0	chr20	46380	201	171/15	0.00433	0.00401	17897	0.386	46381
HiFi-only	0	chr21	29776	94	82/6	0.00316	0.00296	14613	0.491	29777
HiFi-only	0	chr22	26216	78	72/3	0.00298	0.00286	12848	0.49	26217
CiFi	2	chr1	157754	379	233/73	0.0024	0.00194	1070	0.00678	157755
CiFi	2	chr2	178614	324	160/82	0.00181	0.00135	1055	0.00591	178615
CiFi	2	chr3	150298	266	160/53	0.00177	0.00142	695	0.00462	150299
CiFi	2	chr4	154471	226	118/54	0.00146	0.00111	387	0.00251	154472
CiFi	2	chr5	145777	227	125/51	0.00156	0.00121	483	0.00331	145778
CiFi	2	chr6	149047	192	120/36	0.00129	0.00105	325	0.00218	149048
CiFi	2	chr7	118392	208	132/38	0.00176	0.00144	570	0.00481	118393
CiFi	2	chr8	117579	222	124/49	0.00189	0.00147	948	0.00806	117580
CiFi	2	chr9	91481	176	98/39	0.00192	0.0015	503	0.0055	91482
CiFi	2	chr10	110176	170	90/40	0.00154	0.00118	259	0.00235	110177
CiFi	2	chr11	101394	186	110/38	0.00183	0.00146	352	0.00347	101395
CiFi	2	chr12	101482	172	90/41	0.00169	0.00129	291	0.00287	101483
CiFi	2	chr13	79589	123	57/33	0.00155	0.00113	136	0.00171	79590
CiFi	2	chr14	68729	154	96/29	0.00224	0.00182	246	0.00358	68730
CiFi	2	chr15	58602	140	84/28	0.00239	0.00191	259	0.00442	58603
CiFi	2	chr16	60308	120	90/15	0.00199	0.00174	1212	0.0201	60309
CiFi	2	chr17	45074	158	100/29	0.00351	0.00286	961	0.0213	45075
CiFi	2	chr18	61917	82	42/20	0.00132	0.001	115	0.00186	61918
CiFi	2	chr19	33397	62	46/8	0.00186	0.00162	3147	0.0942	33398
CiFi	2	chr20	46255	98	58/20	0.00212	0.00169	568	0.0123	46256
CiFi	2	chr21	29771	35	27/4	0.00118	0.00104	56	0.00188	29772
CiFi	2	chr22	25993	36	26/5	0.00138	0.00119	398	0.0153	25994
CiFi	3.5	chr1	157940	290	164/63	0.00184	0.00144	640	0.00405	157941
CiFi	3.5	chr2	178336	244	102/71	0.00137	0.00097	906	0.00508	178337
CiFi	3.5	chr3	150412	216	114/51	0.00144	0.0011	652	0.00433	150413
CiFi	3.5	chr4	154531	171	97/37	0.00111	0.000867	275	0.00178	154532
CiFi	3.5	chr5	146026	149	75/37	0.00102	0.000767	225	0.00154	146027
CiFi	3.5	chr6	149357	134	68/33	0.000897	0.000676	193	0.00129	149358
CiFi	3.5	chr7	118615	138	82/28	0.00116	0.000927	289	0.00244	118616
CiFi	3.5	chr8	117549	150	68/41	0.00128	0.000927	346	0.00294	117550
CiFi	3.5	chr9	91444	126	72/27	0.00138	0.00108	224	0.00245	91445
CiFi	3.5	chr10	110212	128	60/34	0.00116	0.000853	221	0.00201	110213
CiFi	3.5	chr11	101798	134	62/36	0.00132	0.000963	201	0.00197	101799
CiFi	3.5	chr12	101561	126	60/33	0.00124	0.000916	161	0.00159	101562
CiFi	3.5	chr13	79616	97	51/23	0.00122	0.000929	110	0.00138	79617
CiFi	3.5	chr14	68732	116	60/28	0.00169	0.00128	130	0.00189	68733
CiFi	3.5	chr15	58727	118	72/23	0.00201	0.00162	243	0.00414	58728
CiFi	3.5	chr16	60519	107	67/20	0.00177	0.00144	860	0.0142	60520
CiFi	3.5	chr17	45492	155	93/31	0.00341	0.00273	3193	0.0702	45493
CiFi	3.5	chr18	61894	56	24/16	0.000905	0.000646	49	0.000792	61895
CiFi	3.5	chr19	33472	80	62/9	0.00239	0.00212	2906	0.0868	33473
CiFi	3.5	chr20	46310	86	52/17	0.00186	0.00149	544	0.0117	46311
CiFi	3.5	chr21	29779	20	2026-06-07	0.000672	0.000437	18	0.000604	29780
CiFi	3.5	chr22	25830	30	20/5	0.00116	0.000968	198	0.00767	25831
CiFi	5	chr1	157987	264	146/59	0.00167	0.0013	709	0.00449	157988
CiFi	5	chr2	178371	202	76/63	0.00113	0.000779	733	0.00411	178372
CiFi	5	chr3	150393	188	84/52	0.00125	0.000904	491	0.00326	150394
CiFi	5	chr4	154402	125	57/34	0.00081	0.000589	214	0.00139	154403
CiFi	5	chr5	146076	111	55/28	0.00076	0.000568	131	0.000897	146077
CiFi	5	chr6	149379	102	46/28	0.000683	0.000495	107	0.000716	149380
CiFi	5	chr7	118481	106	64/21	0.000895	0.000717	176	0.00149	118482
CiFi	5	chr8	117695	116	54/31	0.000986	0.000722	301	0.00256	117696
CiFi	5	chr9	91557	102	50/26	0.00111	0.00083	278	0.00304	91558
CiFi	5	chr10	110217	108	42/33	0.00098	0.00068	102	0.000925	110218
CiFi	5	chr11	101862	114	66/24	0.00112	0.000884	144	0.00141	101863
CiFi	5	chr12	101609	126	60/33	0.00124	0.000915	150	0.00148	101610
CiFi	5	chr13	79544	68	30/19	0.000855	0.000616	66	0.00083	79545
CiFi	5	chr14	68739	94	40/27	0.00137	0.000975	123	0.00179	68740
CiFi	5	chr15	58721	88	50/19	0.0015	0.00118	119	0.00203	58722
CiFi	5	chr16	60568	73	35/19	0.00121	0.000892	468	0.00773	60569
CiFi	5	chr17	46316	151	79/36	0.00326	0.00248	1079	0.0233	46317
CiFi	5	chr18	61832	48	22/13	0.000776	0.000566	49	0.000792	61833
CiFi	5	chr19	33265	56	40/8	0.00168	0.00144	313	0.00941	33266
CiFi	5	chr20	46260	50	26/12	0.00108	0.000821	56	0.00121	46261
CiFi	5	chr21	29600	23	15/4	0.000777	0.000642	33	0.00111	29601
CiFi	5	chr22	26102	24	2026-12-06	0.000919	0.00069	167	0.0064	26103
CiFi	7.5	chr1	157907	190	104/43	0.0012	0.000931	519	0.00329	157908
CiFi	7.5	chr2	178372	142	44/49	0.000796	0.000521	637	0.00357	178373
CiFi	7.5	chr3	150381	134	56/39	0.000891	0.000632	411	0.00273	150382
CiFi	7.5	chr4	154508	93	39/27	0.000602	0.000427	138	0.000893	154509
CiFi	7.5	chr5	146083	87	45/21	0.000596	0.000452	109	0.000746	146084
CiFi	7.5	chr6	149358	94	48/23	0.000629	0.000475	93	0.000623	149359
CiFi	7.5	chr7	118989	80	44/18	0.000672	0.000521	147	0.00124	118990
CiFi	7.5	chr8	117668	94	40/27	0.000799	0.000569	274	0.00233	117669
CiFi	7.5	chr9	91681	80	42/19	0.000873	0.000665	339	0.0037	91682
CiFi	7.5	chr10	110228	100	30/35	0.000907	0.00059	82	0.000744	110229
CiFi	7.5	chr11	101857	100	46/27	0.000982	0.000717	115	0.00113	101858
CiFi	7.5	chr12	101679	94	38/28	0.000924	0.000649	85	0.000836	101680
CiFi	7.5	chr13	79615	44	14/15	0.000553	0.000364	36	0.000452	79616
CiFi	7.5	chr14	68697	64	32/16	0.000932	0.000699	115	0.00167	68698
CiFi	7.5	chr15	58736	72	32/20	0.00123	0.000885	73	0.00124	58737
CiFi	7.5	chr16	61046	52	26/13	0.000852	0.000639	817	0.0134	61047
CiFi	7.5	chr17	46109	116	58/29	0.00252	0.00189	188	0.00408	46110
CiFi	7.5	chr18	61941	32	2026-08-12	0.000517	0.000323	24	0.000387	61942
CiFi	7.5	chr19	34093	51	37/7	0.0015	0.00129	826	0.0242	34094
CiFi	7.5	chr20	46361	50	22/14	0.00108	0.000777	54	0.00116	46362
CiFi	7.5	chr21	29776	17	2026-07-05	0.000571	0.000403	19	0.000638	29777
CiFi	7.5	chr22	26141	20	2026-10-05	0.000765	0.000574	161	0.00616	26142
CiFi	10	chr1	158046	163	93/35	0.00103	0.00081	463	0.00293	158047
CiFi	10	chr2	178280	106	32/37	0.000595	0.000387	132	0.00074	178281
CiFi	10	chr3	150412	106	46/30	0.000705	0.000505	359	0.00239	150413
CiFi	10	chr4	154518	70	26/22	0.000453	0.000311	113	0.000731	154519
CiFi	10	chr5	146082	70	34/18	0.000479	0.000356	98	0.000671	146083
CiFi	10	chr6	149359	54	22/16	0.000362	0.000254	55	0.000368	149360
CiFi	10	chr7	119001	76	46/15	0.000639	0.000513	166	0.00139	119002
CiFi	10	chr8	117715	68	30/19	0.000578	0.000416	253	0.00215	117716
CiFi	10	chr9	91597	68	38/15	0.000742	0.000579	157	0.00171	91598
CiFi	10	chr10	110227	88	28/30	0.000798	0.000526	72	0.000653	110228
CiFi	10	chr11	101860	74	30/22	0.000726	0.000511	74	0.000726	101861
CiFi	10	chr12	101670	54	24/15	0.000531	0.000384	52	0.000511	101671
CiFi	10	chr13	79619	44	14/15	0.000553	0.000364	36	0.000452	79620
CiFi	10	chr14	68742	52	24/14	0.000756	0.000553	45	0.000655	68743
CiFi	10	chr15	58734	68	30/19	0.00116	0.000834	75	0.00128	58735
CiFi	10	chr16	61115	45	21/12	0.000736	0.00054	755	0.0124	61116
CiFi	10	chr17	46108	88	40/24	0.00191	0.00139	83	0.0018	46109
CiFi	10	chr18	61941	26	2026-06-10	0.00042	0.000258	18	0.000291	61942
CiFi	10	chr19	34241	46	30/8	0.00134	0.00111	485	0.0142	34242
CiFi	10	chr20	46479	48	24/12	0.00103	0.000775	155	0.00333	46480
CiFi	10	chr21	29776	17	2026-03-07	0.000571	0.000336	17	0.000571	29777
CiFi	10	chr22	26103	20	2026-12-04	0.000766	0.000613	30	0.00115	26104
CiFi	15	chr1	158051	110	52/29	0.000696	0.000512	382	0.00242	158052
CiFi	15	chr2	178291	78	28/25	0.000437	0.000297	114	0.000639	178292
CiFi	15	chr3	150422	82	42/20	0.000545	0.000412	352	0.00234	150423
CiFi	15	chr4	154525	60	18/21	0.000388	0.000252	106	0.000686	154526
CiFi	15	chr5	146080	51	19/16	0.000349	0.00024	43	0.000294	146081
CiFi	15	chr6	149388	48	24/12	0.000321	0.000241	57	0.000382	149389
CiFi	15	chr7	119002	60	32/14	0.000504	0.000387	136	0.00114	119003
CiFi	15	chr8	117744	42	20/11	0.000357	0.000263	230	0.00195	117745
CiFi	15	chr9	91682	50	30/10	0.000545	0.000436	94	0.00103	91683
CiFi	15	chr10	110225	46	26/10	0.000417	0.000327	54	0.00049	110226
CiFi	15	chr11	101865	70	36/17	0.000687	0.00052	72	0.000707	101866
CiFi	15	chr12	101694	68	30/19	0.000669	0.000482	86	0.000846	101695
CiFi	15	chr13	79618	22	2026-02-10	0.000276	0.000151	17	0.000214	79619
CiFi	15	chr14	68708	48	26/11	0.000699	0.000539	83	0.00121	68709
CiFi	15	chr15	58739	48	20/14	0.000817	0.000579	41	0.000698	58740
CiFi	15	chr16	61157	36	16/10	0.000589	0.000425	143	0.00234	61158
CiFi	15	chr17	46039	82	40/21	0.00178	0.00132	74	0.00161	46040
CiFi	15	chr18	61935	22	2026-08-07	0.000355	0.000242	17	0.000274	61936
CiFi	15	chr19	34147	42	30/6	0.00123	0.00105	698	0.0204	34148
CiFi	15	chr20	46472	56	22/17	0.00121	0.000839	155	0.00334	46473
CiFi	15	chr21	29778	7	2026-03-02	0.000235	0.000168	9	0.000302	29779
CiFi	15	chr22	26096	16	2026-08-04	0.000613	0.00046	17	0.000651	26097
CiFi	24	chr1	158015	72	36/18	0.000456	0.000342	242	0.00153	158016
CiFi	24	chr2	178396	54	24/15	0.000303	0.000219	101	0.000566	178397
CiFi	24	chr3	150431	74	36/19	0.000492	0.000366	326	0.00217	150432
CiFi	24	chr4	154526	40	16/12	0.000259	0.000181	92	0.000595	154527
CiFi	24	chr5	146080	39	13/13	0.000267	0.000178	34	0.000233	146081
CiFi	24	chr6	149387	26	2026-12-07	0.000174	0.000127	32	0.000214	149388
CiFi	24	chr7	118996	56	30/13	0.000471	0.000361	130	0.00109	118997
CiFi	24	chr8	117547	22	14/4	0.000187	0.000153	20	0.00017	117548
CiFi	24	chr9	91683	48	16/16	0.000524	0.000349	58	0.000633	91684
CiFi	24	chr10	110216	22	2026-06-08	0.0002	0.000127	15	0.000136	110217
CiFi	24	chr11	101867	48	20/14	0.000471	0.000334	44	0.000432	101868
CiFi	24	chr12	101676	40	18/11	0.000393	0.000285	39	0.000384	101677
CiFi	24	chr13	79623	12	2026-02-05	0.000151	8.79e-05	12	0.000151	79624
CiFi	24	chr14	68751	24	2026-08-08	0.000349	0.000233	21	0.000305	68752
CiFi	24	chr15	58743	32	2026-10-11	0.000545	0.000357	23	0.000392	58744
CiFi	24	chr16	61223	28	18/5	0.000457	0.000376	191	0.00312	61224
CiFi	24	chr17	46144	64	30/17	0.00139	0.00102	132	0.00286	46145
CiFi	24	chr18	61934	16	2026-06-05	0.000258	0.000178	11	0.000178	61935
CiFi	24	chr19	34205	34	22/6	0.000994	0.000819	184	0.00538	34206
CiFi	24	chr20	46485	38	22/8	0.000817	0.000645	153	0.00329	46486
CiFi	24	chr21	29776	7	2026-01-03	0.000235	0.000134	11	0.000369	29777
CiFi	24	chr22	26100	10	2026-08-01	0.000383	0.000345	36	0.00138	26101
Hi-C	2	chr1	157802	581	407/87	0.00368	0.00313	3022	0.0192	157803
Hi-C	2	chr2	178280	588	418/85	0.0033	0.00282	2393	0.0134	178281
Hi-C	2	chr3	150266	443	289/77	0.00295	0.00244	2064	0.0137	150267
Hi-C	2	chr4	154435	431	303/64	0.00279	0.00238	2030	0.0131	154436
Hi-C	2	chr5	145733	413	289/62	0.00283	0.00241	1209	0.0083	145734
Hi-C	2	chr6	149356	358	248/55	0.0024	0.00203	1166	0.00781	149357
Hi-C	2	chr7	118873	313	239/37	0.00263	0.00232	1375	0.0116	118874
Hi-C	2	chr8	117589	344	238/53	0.00293	0.00247	1892	0.0161	117590
Hi-C	2	chr9	91639	242	166/38	0.00264	0.00223	3963	0.0432	91640
Hi-C	2	chr10	110171	274	176/49	0.00249	0.00204	1369	0.0124	110172
Hi-C	2	chr11	101470	286	210/38	0.00282	0.00244	1461	0.0144	101471
Hi-C	2	chr12	101613	286	200/43	0.00281	0.00239	924	0.00909	101614
Hi-C	2	chr13	79557	236	166/35	0.00297	0.00253	981	0.0123	79558
Hi-C	2	chr14	68677	220	148/36	0.0032	0.00268	961	0.014	68678
Hi-C	2	chr15	58671	210	152/29	0.00358	0.00309	764	0.013	58672
Hi-C	2	chr16	60851	161	129/16	0.00265	0.00238	2891	0.0475	60852
Hi-C	2	chr17	46201	208	158/25	0.0045	0.00396	2392	0.0518	46202
Hi-C	2	chr18	61929	162	118/22	0.00262	0.00226	812	0.0131	61930
Hi-C	2	chr19	33617	86	64/11	0.00256	0.00223	5787	0.172	33618
Hi-C	2	chr20	46472	132	92/20	0.00284	0.00241	589	0.0127	46473
Hi-C	2	chr21	29715	70	50/10	0.00236	0.00202	313	0.0105	29716
Hi-C	2	chr22	26186	57	45/6	0.00218	0.00195	3129	0.119	26187
Hi-C	3.5	chr1	157797	508	346/81	0.00322	0.00271	1712	0.0108	157798
Hi-C	3.5	chr2	178333	558	386/86	0.00313	0.00265	1958	0.011	178334
Hi-C	3.5	chr3	150325	406	274/66	0.0027	0.00226	1319	0.00877	150326
Hi-C	3.5	chr4	154400	430	290/70	0.00278	0.00233	1072	0.00694	154401
Hi-C	3.5	chr5	145988	362	256/53	0.00248	0.00212	904	0.00619	145989
Hi-C	3.5	chr6	149359	335	227/54	0.00224	0.00188	722	0.00483	149360
Hi-C	3.5	chr7	118775	269	207/31	0.00226	0.002	1375	0.0116	118776
Hi-C	3.5	chr8	117587	312	214/49	0.00265	0.00224	2064	0.0176	117588
Hi-C	3.5	chr9	91641	241	167/37	0.00263	0.00223	3653	0.0399	91642
Hi-C	3.5	chr10	110100	234	146/44	0.00213	0.00173	519	0.00471	110101
Hi-C	3.5	chr11	101773	283	195/44	0.00278	0.00235	1277	0.0125	101774
Hi-C	3.5	chr12	101642	280	194/43	0.00275	0.00233	961	0.00945	101643
Hi-C	3.5	chr13	79629	226	146/40	0.00284	0.00234	510	0.0064	79630
Hi-C	3.5	chr14	68676	223	139/42	0.00325	0.00264	746	0.0109	68677
Hi-C	3.5	chr15	58727	194	138/28	0.0033	0.00283	474	0.00807	58728
Hi-C	3.5	chr16	60872	143	105/19	0.00235	0.00204	1621	0.0266	60873
Hi-C	3.5	chr17	46287	191	131/30	0.00413	0.00348	4652	0.101	46288
Hi-C	3.5	chr18	61912	142	92/25	0.00229	0.00189	318	0.00514	61913
Hi-C	3.5	chr19	34143	82	62/10	0.0024	0.00211	4725	0.138	34144
Hi-C	3.5	chr20	46447	134	90/22	0.00289	0.00241	1179	0.0254	46448
Hi-C	3.5	chr21	29641	59	41/9	0.00199	0.00169	195	0.00658	29642
Hi-C	3.5	chr22	26135	48	38/5	0.00184	0.00165	716	0.0274	26136
Hi-C	5	chr1	157724	508	346/81	0.00322	0.00271	1782	0.0113	157725
Hi-C	5	chr2	178340	508	322/93	0.00285	0.00233	1603	0.00899	178341
Hi-C	5	chr3	150353	424	280/72	0.00282	0.00234	1755	0.0117	150354
Hi-C	5	chr4	154486	428	284/72	0.00277	0.0023	1006	0.00651	154487
Hi-C	5	chr5	146064	351	231/60	0.0024	0.00199	631	0.00432	146065
Hi-C	5	chr6	149334	308	222/43	0.00206	0.00177	615	0.00412	149335
Hi-C	5	chr7	118955	258	192/33	0.00217	0.00189	753	0.00633	118956
Hi-C	5	chr8	117618	303	199/52	0.00258	0.00213	1303	0.0111	117619
Hi-C	5	chr9	91652	206	138/34	0.00225	0.00188	528	0.00576	91653
Hi-C	5	chr10	110134	236	134/51	0.00214	0.00168	797	0.00724	110135
Hi-C	5	chr11	101823	244	164/40	0.0024	0.002	932	0.00915	101824
Hi-C	5	chr12	101641	302	206/48	0.00297	0.0025	878	0.00864	101642
Hi-C	5	chr13	79609	197	121/38	0.00247	0.002	477	0.00599	79610
Hi-C	5	chr14	68697	203	137/33	0.00296	0.00247	454	0.00661	68698
Hi-C	5	chr15	58726	192	126/33	0.00327	0.00271	533	0.00908	58727
Hi-C	5	chr16	60928	134	104/15	0.0022	0.00195	850	0.014	60929
Hi-C	5	chr17	46370	185	127/29	0.00399	0.00336	3858	0.0832	46371
Hi-C	5	chr18	61915	136	90/23	0.0022	0.00183	265	0.00428	61916
Hi-C	5	chr19	34138	80	66/7	0.00234	0.00214	5073	0.149	34139
Hi-C	5	chr20	46457	116	76/20	0.0025	0.00207	668	0.0144	46458
Hi-C	5	chr21	29771	55	45/5	0.00185	0.00168	121	0.00406	29772
Hi-C	5	chr22	26224	49	39/5	0.00187	0.00168	1423	0.0543	26225
Hi-C	7.5	chr1	157783	486	314/86	0.00308	0.00254	1466	0.00929	157784
Hi-C	7.5	chr2	178348	494	314/90	0.00277	0.00227	1374	0.0077	178349
Hi-C	7.5	chr3	150358	375	251/62	0.00249	0.00208	1604	0.0107	150359
Hi-C	7.5	chr4	154384	415	299/58	0.00269	0.00231	863	0.00559	154385
Hi-C	7.5	chr5	146016	364	226/69	0.00249	0.00202	624	0.00427	146017
Hi-C	7.5	chr6	149367	280	190/45	0.00187	0.00157	458	0.00307	149368
Hi-C	7.5	chr7	118785	244	178/33	0.00205	0.00178	558	0.0047	118786
Hi-C	7.5	chr8	117641	288	188/50	0.00245	0.00202	1787	0.0152	117642
Hi-C	7.5	chr9	91642	190	116/37	0.00207	0.00167	7049	0.0769	91643
Hi-C	7.5	chr10	110194	228	128/50	0.00207	0.00162	688	0.00624	110195
Hi-C	7.5	chr11	101838	240	160/40	0.00236	0.00196	542	0.00532	101839
Hi-C	7.5	chr12	101649	246	174/36	0.00242	0.00207	646	0.00636	101650
Hi-C	7.5	chr13	79611	185	121/32	0.00232	0.00192	342	0.0043	79612
Hi-C	7.5	chr14	68695	190	126/32	0.00277	0.0023	415	0.00604	68696
Hi-C	7.5	chr15	58728	176	118/29	0.003	0.0025	383	0.00652	58729
Hi-C	7.5	chr16	60905	122	92/15	0.002	0.00176	2187	0.0359	60906
Hi-C	7.5	chr17	46321	185	117/34	0.00399	0.00326	3069	0.0663	46322
Hi-C	7.5	chr18	61934	130	90/20	0.0021	0.00178	269	0.00434	61935
Hi-C	7.5	chr19	33699	73	53/10	0.00217	0.00187	1442	0.0428	33700
Hi-C	7.5	chr20	46474	112	68/22	0.00241	0.00194	603	0.013	46475
Hi-C	7.5	chr21	29774	54	40/7	0.00181	0.00158	92	0.00309	29775
Hi-C	7.5	chr22	26214	40	30/5	0.00153	0.00134	251	0.00957	26215
Hi-C	10	chr1	157822	428	252/88	0.00271	0.00215	1327	0.00841	157823
Hi-C	10	chr2	178367	456	286/85	0.00256	0.00208	1259	0.00706	178368
Hi-C	10	chr3	150367	352	208/72	0.00234	0.00186	747	0.00497	150368
Hi-C	10	chr4	154484	334	202/66	0.00216	0.00173	630	0.00408	154485
Hi-C	10	chr5	146007	318	212/53	0.00218	0.00181	489	0.00335	146008
Hi-C	10	chr6	149362	257	157/50	0.00172	0.00139	353	0.00236	149363
Hi-C	10	chr7	118785	234	166/34	0.00197	0.00168	523	0.0044	118786
Hi-C	10	chr8	117616	275	161/57	0.00234	0.00185	1201	0.0102	117617
Hi-C	10	chr9	91657	198	118/40	0.00216	0.00172	362	0.00395	91658
Hi-C	10	chr10	110170	188	92/48	0.00171	0.00127	243	0.00221	110171
Hi-C	10	chr11	101834	242	156/43	0.00238	0.00195	611	0.006	101835
Hi-C	10	chr12	101624	254	174/40	0.0025	0.00211	514	0.00506	101625
Hi-C	10	chr13	79596	158	94/32	0.00199	0.00158	245	0.00308	79597
Hi-C	10	chr14	68654	173	111/31	0.00252	0.00207	299	0.00436	68655
Hi-C	10	chr15	58720	162	108/27	0.00276	0.0023	298	0.00507	58721
Hi-C	10	chr16	61152	115	79/18	0.00188	0.00159	3205	0.0524	61153
Hi-C	10	chr17	46001	155	97/29	0.00337	0.00274	1704	0.037	46002
Hi-C	10	chr18	61944	116	74/21	0.00187	0.00153	219	0.00354	61945
Hi-C	10	chr19	33857	62	46/8	0.00183	0.00159	3774	0.111	33858
Hi-C	10	chr20	46449	98	50/24	0.00211	0.00159	566	0.0122	46450
Hi-C	10	chr21	29734	37	29/4	0.00124	0.00111	208	0.007	29735
Hi-C	10	chr22	26176	41	31/5	0.00157	0.00138	1518	0.058	26177
Hi-C	15	chr1	157888	396	240/78	0.00251	0.00201	712	0.00451	157889
Hi-C	15	chr2	178362	364	192/86	0.00204	0.00156	1004	0.00563	178363
Hi-C	15	chr3	150350	304	184/60	0.00202	0.00162	1316	0.00875	150351
Hi-C	15	chr4	154490	310	196/57	0.00201	0.00164	598	0.00387	154491
Hi-C	15	chr5	146039	282	170/56	0.00193	0.00155	351	0.0024	146040
Hi-C	15	chr6	149349	227	129/49	0.00152	0.00119	308	0.00206	149350
Hi-C	15	chr7	118801	190	128/31	0.0016	0.00134	832	0.007	118802
Hi-C	15	chr8	117668	232	146/43	0.00197	0.00161	1635	0.0139	117669
Hi-C	15	chr9	91652	184	112/36	0.00201	0.00161	679	0.00741	91653
Hi-C	15	chr10	110201	162	66/48	0.00147	0.00103	185	0.00168	110202
Hi-C	15	chr11	101798	211	125/43	0.00207	0.00165	778	0.00764	101799
Hi-C	15	chr12	101640	206	118/44	0.00203	0.00159	308	0.00303	101641
Hi-C	15	chr13	79630	150	88/31	0.00188	0.00149	246	0.00309	79631
Hi-C	15	chr14	68676	160	100/30	0.00233	0.00189	217	0.00316	68677
Hi-C	15	chr15	58712	158	102/28	0.00269	0.00221	230	0.00392	58713
Hi-C	15	chr16	60927	119	93/13	0.00195	0.00174	1395	0.0229	60928
Hi-C	15	chr17	46097	161	95/33	0.00349	0.00278	1354	0.0294	46098
Hi-C	15	chr18	61933	100	60/20	0.00161	0.00129	123	0.00199	61934
Hi-C	15	chr19	33816	72	50/11	0.00213	0.0018	1416	0.0419	33817
Hi-C	15	chr20	46526	106	64/21	0.00228	0.00183	1400	0.0301	46527
Hi-C	15	chr21	29773	35	27/4	0.00118	0.00104	55	0.00185	29774
Hi-C	15	chr22	26217	34	24/5	0.0013	0.00111	197	0.00751	26218
Hi-C	30	chr1	157899	298	166/66	0.00189	0.00147	469	0.00297	157900
Hi-C	30	chr2	178373	308	148/80	0.00173	0.00128	851	0.00477	178374
Hi-C	30	chr3	150377	237	121/58	0.00158	0.00119	1171	0.00779	150378
Hi-C	30	chr4	154482	258	152/53	0.00167	0.00133	440	0.00285	154483
Hi-C	30	chr5	146054	191	105/43	0.00131	0.00101	232	0.00159	146055
Hi-C	30	chr6	149378	158	84/37	0.00106	0.00081	225	0.00151	149379
Hi-C	30	chr7	118854	169	109/30	0.00142	0.00117	1590	0.0134	118855
Hi-C	30	chr8	117662	193	109/42	0.00164	0.00128	1575	0.0134	117663
Hi-C	30	chr9	91673	150	70/40	0.00164	0.0012	2128	0.0232	91674
Hi-C	30	chr10	110225	162	70/46	0.00147	0.00105	176	0.0016	110226
Hi-C	30	chr11	101863	174	76/49	0.00171	0.00123	330	0.00324	101864
Hi-C	30	chr12	101529	176	96/40	0.00173	0.00134	244	0.0024	101530
Hi-C	30	chr13	79635	112	62/25	0.00141	0.00109	124	0.00156	79636
Hi-C	30	chr14	68681	138	72/33	0.00201	0.00153	188	0.00274	68682
Hi-C	30	chr15	58728	114	58/28	0.00194	0.00146	149	0.00254	58729
Hi-C	30	chr16	60950	91	67/12	0.00149	0.0013	2257	0.037	60951
Hi-C	30	chr17	46272	134	78/28	0.0029	0.00229	428	0.00925	46273
Hi-C	30	chr18	61936	74	36/19	0.00119	0.000888	77	0.00124	61937
Hi-C	30	chr19	33862	65	49/8	0.00192	0.00168	1306	0.0386	33863
Hi-C	30	chr20	46488	66	36/15	0.00142	0.0011	490	0.0105	46489
Hi-C	30	chr21	29774	34	20/7	0.00114	0.000907	32	0.00107	29775
Hi-C	30	chr22	26165	31	25/3	0.00118	0.00107	1148	0.0439	26166

### Sheet: S3B
Table S3B. GM12878 haplotype phasing benchmark (Summary)
Metric	HiFi-only (0×)	CiFi 2×	CiFi 3.5×	CiFi 5×	CiFi 7.5×	CiFi 10×	CiFi 15×	CiFi 24x	Hi-C 2×	Hi-C 3.5×	Hi-C 5×	Hi-C 7.5×	Hi-C 10×	Hi-C 15×	Hi-C 30×
Switch error rate (genome-wide)	0.00384	0.0018	0.00137	0.00112	0.000864	0.000694	0.000547	0.000385	0.00292	0.00271	0.00259	0.00245	0.00223	0.00199	0.00159
Switch error rate (median per chromosome)	0.00376	0.00179	0.0013	0.0011	0.000862	0.000716	0.000545	0.000388	0.00282	0.00268	0.00244	0.00238	0.00216	0.00201	0.00161
Blockwise Hamming rate (genome-wide)	0.467	0.00673	0.00603	0.00288	0.00252	0.00177	0.00142	0.000912	0.0199	0.0156	0.0126	0.0128	0.00971	0.00734	0.00748
Blockwise Hamming rate (median per chromosome)	0.472	0.00452	0.00244	0.00164	0.00124	0.000945	0.000776	0.000499	0.0133	0.0109	0.00881	0.00644	0.00507	0.00507	0.0031
