## Supplementary material for "Single-library chromosome-scale diploid assemblies of vole genomes resolve a species-specific duplication implicated in pair bonding": Table S5

### Sheet: S5
Table S5. Telomere-to-telomere (T2T) status of vole assemblies
Species	Chromosome	Size (bp)	5′ telomere	3′ telomere	Telomere status	Gap count	Total gap (bp)	No-gap chr?	T2T contig	T2T scaffold
──── Prairie vole hap1 ────
Prairie vole hap1	chr1	146143857	YES	NO	one end	5	8469	NO	NO	NO
Prairie vole hap1	chr2	138373698	NO	YES	one end	7	20254	NO	NO	NO
Prairie vole hap1	chr3	135909039	NO	YES	one end	3	300	NO	NO	NO
Prairie vole hap1	chr4	124894808	YES	YES	both ends	6	484699	NO	NO	YES
Prairie vole hap1	chr5	121552199	YES	YES	both ends	4	3537	NO	NO	YES
Prairie vole hap1	chr6	118600502	YES	YES	both ends	4	153422	NO	NO	YES
Prairie vole hap1	chr7	114153924	YES	YES	both ends	5	28153	NO	NO	YES
Prairie vole hap1	chr8	110586647	YES	YES	both ends	6	600	NO	NO	YES
Prairie vole hap1	chr9	101689726	NO	YES	one end	4	1171	NO	NO	NO
Prairie vole hap1	chr10	89211532	YES	YES	both ends	1	4534	NO	NO	YES
Prairie vole hap1	chr11	88102349	YES	NO	one end	3	136454	NO	NO	NO
Prairie vole hap1	chr12	84769866	YES	YES	both ends	2	679	NO	NO	YES
Prairie vole hap1	chr13	80656474	YES	YES	both ends	4	326852	NO	NO	YES
Prairie vole hap1	chr14	77230325	NO	NO	none	10	61182	NO	NO	NO
Prairie vole hap1	chr15	77142108	NO	YES	one end	2	11347	NO	NO	NO
Prairie vole hap1	chr16	76474147	YES	YES	both ends	2	200	NO	NO	YES
Prairie vole hap1	chr17	75351905	YES	YES	both ends	1	100	NO	NO	YES
Prairie vole hap1	chr18	70443928	YES	YES	both ends	0	0	YES	YES	-
Prairie vole hap1	chr19	68572060	YES	YES	both ends	0	0	YES	YES	-
Prairie vole hap1	chr20	68327448	YES	YES	both ends	3	4085	NO	NO	YES
Prairie vole hap1	chr21	67708368	YES	NO	one end	6	186322	NO	NO	NO
Prairie vole hap1	chr22	52280198	YES	YES	both ends	6	600	NO	NO	YES
Prairie vole hap1	chr23	52117881	YES	YES	both ends	1	100	NO	NO	YES
Prairie vole hap1	chr24	49228498	NO	YES	one end	5	500	NO	NO	NO
Prairie vole hap1	chr25	48699957	YES	YES	both ends	3	1385	NO	NO	YES
Prairie vole hap1	chr26	43285032	YES	YES	both ends	4	2178	NO	NO	YES
Prairie vole hap1	chrX	144525231	YES	NO	one end	6	600	NO	NO	NO
Prairie vole hap1	chrY	74959312	YES	YES	both ends	6	328204	NO	NO	YES
──── Prairie vole hap2 ────
Prairie vole hap2	chr1	146309440	YES	NO	one end	4	461315	NO	NO	NO
Prairie vole hap2	chr2	137207152	NO	YES	one end	0	0	YES	NO	NO
Prairie vole hap2	chr3	138537519	YES	YES	both ends	3	14489	NO	NO	YES
Prairie vole hap2	chr4	125135270	YES	YES	both ends	1	100	NO	NO	YES
Prairie vole hap2	chr5	120135057	YES	YES	both ends	4	6888	NO	NO	YES
Prairie vole hap2	chr6	118723226	YES	YES	both ends	9	15064	NO	NO	YES
Prairie vole hap2	chr7	115203824	YES	YES	both ends	6	9146	NO	NO	YES
Prairie vole hap2	chr8	113128241	YES	NO	one end	14	128800	NO	NO	NO
Prairie vole hap2	chr9	105328786	YES	YES	both ends	3	65920	NO	NO	YES
Prairie vole hap2	chr10	89392335	YES	YES	both ends	4	6049	NO	NO	YES
Prairie vole hap2	chr11	89274600	YES	YES	both ends	1	100	NO	NO	YES
Prairie vole hap2	chr12	83682410	YES	NO	one end	1	11258	NO	NO	NO
Prairie vole hap2	chr13	80263741	YES	NO	one end	2	200	NO	NO	NO
Prairie vole hap2	chr14	75600108	NO	NO	none	3	853	NO	NO	NO
Prairie vole hap2	chr15	78407928	YES	YES	both ends	1	33485	NO	NO	YES
Prairie vole hap2	chr16	77893468	YES	YES	both ends	0	0	YES	YES	-
Prairie vole hap2	chr17	75245486	YES	NO	one end	2	69392	NO	NO	NO
Prairie vole hap2	chr18	72464626	YES	YES	both ends	1	100	NO	NO	YES
Prairie vole hap2	chr19	68536770	YES	YES	both ends	4	3598	NO	NO	YES
Prairie vole hap2	chr20	69086901	YES	YES	both ends	3	3975	NO	NO	YES
Prairie vole hap2	chr21	66448520	YES	NO	one end	3	300	NO	NO	NO
Prairie vole hap2	chr22	44373360	YES	NO	one end	0	0	YES	NO	NO
Prairie vole hap2	chr23	52231728	YES	YES	both ends	6	7064	NO	NO	YES
Prairie vole hap2	chr24	49651244	YES	YES	both ends	3	300	NO	NO	YES
Prairie vole hap2	chr25	47955144	NO	NO	none	4	400	NO	NO	NO
Prairie vole hap2	chr26	43122000	YES	YES	both ends	3	19984	NO	NO	YES
──── Meadow vole hap1 ────
Meadow vole hap1	chr1	222002276	YES	YES	both ends	5	9912	NO	NO	YES
Meadow vole hap1	chr2	150800309	YES	NO	one end	8	12127	NO	NO	NO
Meadow vole hap1	chr3	149664339	YES	YES	both ends	4	400	NO	NO	YES
Meadow vole hap1	chr4	144897107	YES	NO	one end	8	24253	NO	NO	NO
Meadow vole hap1	chr5	137658341	NO	YES	one end	3	34958	NO	NO	NO
Meadow vole hap1	chr6	127860185	YES	NO	one end	4	6170	NO	NO	NO
Meadow vole hap1	chr7	125836114	YES	YES	both ends	0	—	YES	YES	-
Meadow vole hap1	chr8	114720778	YES	NO	one end	4	500	NO	NO	NO
Meadow vole hap1	chr9	112181398	NO	YES	one end	3	14770	NO	NO	NO
Meadow vole hap1	chr10	110171822	NO	YES	one end	5	500	NO	NO	NO
Meadow vole hap1	chr11	106331825	YES	NO	one end	3	400	NO	NO	NO
Meadow vole hap1	chr12	96406015	NO	NO	none	2	427	NO	NO	NO
Meadow vole hap1	chr13	84735394	YES	YES	both ends	3	10876	NO	NO	YES
Meadow vole hap1	chr14	76625409	YES	YES	both ends	0	—	YES	YES	-
Meadow vole hap1	chr15	73804338	YES	NO	one end	4	6911	NO	NO	NO
Meadow vole hap1	chr16	50038481	YES	YES	both ends	0	—	YES	YES	-
Meadow vole hap1	chr17	46507169	YES	YES	both ends	0	—	YES	YES	-
Meadow vole hap1	chr18	43693862	YES	YES	both ends	3	3611	NO	NO	YES
Meadow vole hap1	chr19	39998052	NO	YES	one end	0	—	YES	NO	NO
Meadow vole hap1	chr20	39306228	YES	YES	both ends	2	200	NO	NO	YES
Meadow vole hap1	chr21	37245246	YES	YES	both ends	2	2051	NO	NO	YES
Meadow vole hap1	chr22	35443377	YES	YES	both ends	1	4154	NO	NO	YES
Meadow vole hap1	chrX	143707698	YES	YES	both ends	8	900	NO	NO	YES
Meadow vole hap1	chrY	68508543	YES	NO	one end	7	1000	NO	NO	NO
──── Meadow vole hap2 ────
Meadow vole hap2	chr1	222868922	YES	YES	both ends	7	112842	NO	NO	YES
Meadow vole hap2	chr2	150773462	YES	YES	both ends	5	45407	NO	NO	YES
Meadow vole hap2	chr3	154928960	NO	YES	one end	19	373898	NO	NO	NO
Meadow vole hap2	chr4	145750821	YES	NO	one end	2	200	NO	NO	NO
Meadow vole hap2	chr5	135848493	NO	YES	one end	1	100	NO	NO	NO
Meadow vole hap2	chr6	128728881	YES	NO	one end	4	1360705	NO	NO	NO
Meadow vole hap2	chr7	125543419	YES	YES	both ends	4	1800560	NO	NO	YES
Meadow vole hap2	chr8	115622006	YES	YES	both ends	7	700	NO	NO	YES
Meadow vole hap2	chr9	113747277	YES	YES	both ends	3	12795	NO	NO	YES
Meadow vole hap2	chr10	112669756	NO	YES	one end	7	1235	NO	NO	NO
Meadow vole hap2	chr11	103785549	YES	NO	one end	5	2808	NO	NO	NO
Meadow vole hap2	chr12	95662466	YES	NO	one end	1	100	NO	NO	NO
Meadow vole hap2	chr13	84171639	YES	NO	one end	3	2257	NO	NO	NO
Meadow vole hap2	chr14	76426305	YES	NO	one end	1	8347	NO	NO	NO
Meadow vole hap2	chr15	73606641	NO	NO	none	1	100	NO	NO	NO
Meadow vole hap2	chr16	50195174	YES	YES	both ends	1	181	NO	NO	YES
Meadow vole hap2	chr17	46860367	YES	YES	both ends	1	100	NO	NO	YES
Meadow vole hap2	chr18	43578829	YES	YES	both ends	0	—	YES	YES	-
Meadow vole hap2	chr19	41208870	YES	YES	both ends	1	3268	NO	NO	YES
Meadow vole hap2	chr20	39247398	YES	YES	both ends	2	200	NO	NO	YES
Meadow vole hap2	chr21	37017608	YES	NO	one end	1	100	NO	NO	NO
Meadow vole hap2	chr22	35499997	YES	YES	both ends	0	—	YES	YES	-
Telomere status		both ends — telomere on both chromosome ends
		one end — telomere on one end only
		none — no telomeric repeats detected (INCOMPLETE)
Gap count		0 gaps — fully gap-free chromosome
		1–4 gaps
		≥5 gaps
T2T complete?		YES = both telomeres present AND zero gaps
		NO = missing telomere(s) or has gap(s)
