## Supplementary material for "Single-library chromosome-scale diploid assemblies of vole genomes resolve a species-specific duplication implicated in pair bonding": Table S7

### Sheet: S7
Table S7. Prairie vole assembly resolved unplaced scaffolds
MicOch1.0 Accession	MicOch1.0 Name	Length (bp)	Placed in Scaffold	Assigned Chromosome	Alignment Coverage (%)
NW_004949130.1	unplaced_NW_004949130.1	4352843	SUPER_1	chr1	75
NW_004949135.1	unplaced_NW_004949135.1	3787336	SUPER_1	chr1	66.5
NW_004949180.1	unplaced_NW_004949180.1	1713737	SUPER_1	chr1	71.6
NW_004949181.1	unplaced_NW_004949181.1	1690770	SUPER_1	chr1	73.9
NW_004949194.1	unplaced_NW_004949194.1	1283963	SUPER_1	chr1	53.3
NW_004949201.1	unplaced_NW_004949201.1	1107972	SUPER_1	chr1	56.9
NW_004949213.1	unplaced_NW_004949213.1	962443	SUPER_1	chr1	51.4
NW_004949236.1	unplaced_NW_004949236.1	580414	SUPER_1	chr1	56.4
NW_004949237.1	unplaced_NW_004949237.1	551145	SUPER_1	chr1	67.5
NW_004949261.1	unplaced_NW_004949261.1	316856	SUPER_1	chr1	51.3
NW_004949270.1	unplaced_NW_004949270.1	266251	SUPER_1	chr1	67.9
NW_004949351.1	unplaced_NW_004949351.1	78711	SUPER_1	chr1	57.9
NW_004949369.1	unplaced_NW_004949369.1	62205	SUPER_1	chr1	81.1
NW_004949449.1	unplaced_NW_004949449.1	40406	SUPER_1	chr1	69.9
NW_004949489.1	unplaced_NW_004949489.1	24719	SUPER_1	chr1	51.1
NW_004949491.1	unplaced_NW_004949491.1	24545	SUPER_1	chr1	60.7
NW_004949521.1	unplaced_NW_004949521.1	20429	SUPER_1	chr1	64.3
NW_004949524.1	unplaced_NW_004949524.1	20330	SUPER_1	chr1	99.9
NW_004949594.1	unplaced_NW_004949594.1	15926	SUPER_1	chr1	100
NW_004949701.1	unplaced_NW_004949701.1	12598	SUPER_1	chr1	55.5
NW_004949125.1	unplaced_NW_004949125.1	5088360	SUPER_2	chr2	72.5
NW_004949141.1	unplaced_NW_004949141.1	3237333	SUPER_2	chr2	61.7
NW_004949166.1	unplaced_NW_004949166.1	2073127	SUPER_2	chr2	80.4
NW_004949170.1	unplaced_NW_004949170.1	1976145	SUPER_2	chr2	77.4
NW_004949175.1	unplaced_NW_004949175.1	1860686	SUPER_2	chr2	83.8
NW_004949193.1	unplaced_NW_004949193.1	1300026	SUPER_2	chr2	66.2
NW_004949200.1	unplaced_NW_004949200.1	1120377	SUPER_2	chr2	77.9
NW_004949207.1	unplaced_NW_004949207.1	1036688	SUPER_2	chr2	72.6
NW_004949223.1	unplaced_NW_004949223.1	781120	SUPER_2	chr2	83.6
NW_004949230.1	unplaced_NW_004949230.1	680895	SUPER_2	chr2	79.5
NW_004949263.1	unplaced_NW_004949263.1	296408	SUPER_2	chr2	64
NW_004949583.1	unplaced_NW_004949583.1	16176	SUPER_2	chr2	99.5
NW_004949764.1	unplaced_NW_004949764.1	11288	SUPER_2	chr2	100
NW_004949835.1	unplaced_NW_004949835.1	10265	SUPER_2	chr2	98.5
NW_004949176.1	unplaced_NW_004949176.1	1818350	SUPER_3	chr3	70
NW_004949218.1	unplaced_NW_004949218.1	855320	SUPER_3	chr3	64.3
NW_004949485.1	unplaced_NW_004949485.1	25837	SUPER_3	chr3	61.1
NW_004949490.1	unplaced_NW_004949490.1	24706	SUPER_3	chr3	100
NW_004949653.1	unplaced_NW_004949653.1	13954	SUPER_3	chr3	100
NW_004949702.1	unplaced_NW_004949702.1	12557	SUPER_3	chr3	82.4
NW_004949763.1	unplaced_NW_004949763.1	11291	SUPER_3	chr3	100
NW_004949818.1	unplaced_NW_004949818.1	10495	SUPER_3	chr3	100
NW_004950056.1	unplaced_NW_004950056.1	7895	SUPER_3	chr3	98.8
NW_004949110.1	unplaced_NW_004949110.1	8747943	SUPER_4	chr4	90.9
NW_004949122.1	unplaced_NW_004949122.1	5450039	SUPER_4	chr4	73.5
NW_004949131.1	unplaced_NW_004949131.1	4077320	SUPER_4	chr4	91.6
NW_004949147.1	unplaced_NW_004949147.1	2852234	SUPER_4	chr4	88.1
NW_004949219.1	unplaced_NW_004949219.1	835382	SUPER_4	chr4	77.3
NW_004949220.1	unplaced_NW_004949220.1	829863	SUPER_4	chr4	63.8
NW_004949539.1	unplaced_NW_004949539.1	19569	SUPER_4	chr4	99.4
NW_004949625.1	unplaced_NW_004949625.1	14908	SUPER_4	chr4	200
NW_004949715.1	unplaced_NW_004949715.1	12309	SUPER_4	chr4	98.2
NW_004949824.1	unplaced_NW_004949824.1	10408	SUPER_4	chr4	100
NW_004949095.1	unplaced_NW_004949095.1	14361948	SUPER_5	chr5	86.7
NW_004949133.1	unplaced_NW_004949133.1	3888883	SUPER_5	chr5	75.6
NW_004949137.1	unplaced_NW_004949137.1	3583869	SUPER_5	chr5	80.1
NW_004949168.1	unplaced_NW_004949168.1	2038552	SUPER_5	chr5	92.4
NW_004949173.1	unplaced_NW_004949173.1	1900762	SUPER_5	chr5	88.9
NW_004949254.1	unplaced_NW_004949254.1	361760	SUPER_5	chr5	73
NW_004949264.1	unplaced_NW_004949264.1	291003	SUPER_5	chr5	72.3
NW_004949471.1	unplaced_NW_004949471.1	29778	SUPER_5	chr5	94.4
NW_004949525.1	unplaced_NW_004949525.1	20248	SUPER_5	chr5	55.8
NW_004949728.1	unplaced_NW_004949728.1	12057	SUPER_5	chr5	100
NW_004949765.1	unplaced_NW_004949765.1	11275	SUPER_5	chr5	97.6
NW_004949788.1	unplaced_NW_004949788.1	11024	SUPER_5	chr5	99.8
NW_004949839.1	unplaced_NW_004949839.1	10173	SUPER_5	chr5	100
NW_004949874.1	unplaced_NW_004949874.1	9765	SUPER_5	chr5	52.7
NW_004949103.1	unplaced_NW_004949103.1	17366687	SUPER_6	chr6	85.2
NW_004949107.1	unplaced_NW_004949107.1	9743299	SUPER_6	chr6	78.1
NW_004949120.1	unplaced_NW_004949120.1	5595057	SUPER_6	chr6	84.9
NW_004949121.1	unplaced_NW_004949121.1	5504649	SUPER_6	chr6	82.6
NW_004949159.1	unplaced_NW_004949159.1	2266753	SUPER_6	chr6	75.9
NW_004949179.1	unplaced_NW_004949179.1	1780075	SUPER_6	chr6	76.1
NW_004949187.1	unplaced_NW_004949187.1	1526444	SUPER_6	chr6	71.6
NW_004949196.1	unplaced_NW_004949196.1	1208062	SUPER_6	chr6	76.4
NW_004949222.1	unplaced_NW_004949222.1	808108	SUPER_6	chr6	73.1
NW_004949324.1	unplaced_NW_004949324.1	108436	SUPER_6	chr6	62
NW_004949450.1	unplaced_NW_004949450.1	38940	SUPER_6	chr6	66.3
NW_004949455.1	unplaced_NW_004949455.1	36248	SUPER_6	chr6	71.7
NW_004949621.1	unplaced_NW_004949621.1	14994	SUPER_6	chr6	71.5
NW_004949649.1	unplaced_NW_004949649.1	14056	SUPER_6	chr6	99.8
NW_004949661.1	unplaced_NW_004949661.1	13762	SUPER_6	chr6	100
NW_004949738.1	unplaced_NW_004949738.1	11863	SUPER_6	chr6	100
NW_004949113.1	unplaced_NW_004949113.1	6698313	SUPER_7	chr7	73.9
NW_004949149.1	unplaced_NW_004949149.1	2771947	SUPER_7	chr7	81.6
NW_004949151.1	unplaced_NW_004949151.1	2616342	SUPER_7	chr7	75.5
NW_004949152.1	unplaced_NW_004949152.1	2592675	SUPER_7	chr7	90.3
NW_004949161.1	unplaced_NW_004949161.1	2256551	SUPER_7	chr7	75.6
NW_004949188.1	unplaced_NW_004949188.1	1436588	SUPER_7	chr7	72.7
NW_004949128.1	unplaced_NW_004949128.1	4485977	SUPER_8	chr8	91.4
NW_004949129.1	unplaced_NW_004949129.1	4383985	SUPER_8	chr8	80.2
NW_004949142.1	unplaced_NW_004949142.1	3060288	SUPER_8	chr8	74.4
NW_004949146.1	unplaced_NW_004949146.1	2891865	SUPER_8	chr8	82.9
NW_004949245.1	unplaced_NW_004949245.1	442566	SUPER_8	chr8	76.4
NW_004949378.1	unplaced_NW_004949378.1	59529	SUPER_8	chr8	132.9
NW_004949398.1	unplaced_NW_004949398.1	53353	SUPER_8	chr8	52.5
NW_004949469.1	unplaced_NW_004949469.1	30203	SUPER_8	chr8	68.3
NW_004949509.1	unplaced_NW_004949509.1	22062	SUPER_8	chr8	79.1
NW_004949528.1	unplaced_NW_004949528.1	20088	SUPER_8	chr8	100
NW_004949530.1	unplaced_NW_004949530.1	19946	SUPER_8	chr8	100
NW_004949531.1	unplaced_NW_004949531.1	19790	SUPER_8	chr8	64
NW_004949558.1	unplaced_NW_004949558.1	17850	SUPER_8	chr8	79.8
NW_004949562.1	unplaced_NW_004949562.1	17450	SUPER_8	chr8	63.9
NW_004949611.1	unplaced_NW_004949611.1	15290	SUPER_8	chr8	78.5
NW_004949651.1	unplaced_NW_004949651.1	13996	SUPER_8	chr8	97.5
NW_004949827.1	unplaced_NW_004949827.1	10373	SUPER_8	chr8	100
NW_004949139.1	unplaced_NW_004949139.1	3316092	SUPER_9	chr9	64.4
NW_004949154.1	unplaced_NW_004949154.1	2564775	SUPER_9	chr9	65.1
NW_004949171.1	unplaced_NW_004949171.1	1969883	SUPER_9	chr9	69.8
NW_004949209.1	unplaced_NW_004949209.1	1029332	SUPER_9	chr9	79.7
NW_004949488.1	unplaced_NW_004949488.1	25034	SUPER_9	chr9	99.8
NW_004949592.1	unplaced_NW_004949592.1	15968	SUPER_9	chr9	97.7
NW_004949778.1	unplaced_NW_004949778.1	11155	SUPER_9	chr9	65
NW_004949096.1	unplaced_NW_004949096.1	37003552	SUPER_10	chr10	77.4
NW_004949101.1	unplaced_NW_004949101.1	19082783	SUPER_10	chr10	84.9
NW_004949198.1	unplaced_NW_004949198.1	1144900	SUPER_10	chr10	78
NW_004949456.1	unplaced_NW_004949456.1	35858	SUPER_10	chr10	57.3
NW_004949167.1	unplaced_NW_004949167.1	2063063	SUPER_11	chr11	70.4
NW_004949208.1	unplaced_NW_004949208.1	1030145	SUPER_11	chr11	65
NW_004949457.1	unplaced_NW_004949457.1	35421	SUPER_11	chr11	79.5
NW_004949575.1	unplaced_NW_004949575.1	16864	SUPER_11	chr11	50
NW_004949670.1	unplaced_NW_004949670.1	13452	SUPER_11	chr11	73.4
NW_004949099.1	unplaced_NW_004949099.1	41749222	SUPER_12	chr12	84.1
NW_004949097.1	unplaced_NW_004949097.1	16156543	SUPER_12	chr12	83.7
NW_004949098.1	unplaced_NW_004949098.1	15306438	SUPER_12	chr12	81
NW_004949144.1	unplaced_NW_004949144.1	2971686	SUPER_12	chr12	68.3
NW_004949160.1	unplaced_NW_004949160.1	2261257	SUPER_12	chr12	92.4
NW_004949273.1	unplaced_NW_004949273.1	254177	SUPER_12	chr12	54.8
NW_004949372.1	unplaced_NW_004949372.1	61153	SUPER_12	chr12	52.4
NW_004949473.1	unplaced_NW_004949473.1	28762	SUPER_12	chr12	92.3
NW_004949642.1	unplaced_NW_004949642.1	14320	SUPER_12	chr12	81.2
NW_004949672.1	unplaced_NW_004949672.1	13262	SUPER_12	chr12	99.9
NW_004949119.1	unplaced_NW_004949119.1	5611647	SUPER_13	chr13	70.8
NW_004949178.1	unplaced_NW_004949178.1	1788096	SUPER_13	chr13	68.5
NW_004949186.1	unplaced_NW_004949186.1	1576019	SUPER_13	chr13	81.2
NW_004949195.1	unplaced_NW_004949195.1	1243668	SUPER_13	chr13	85.5
NW_004949203.1	unplaced_NW_004949203.1	1082426	SUPER_13	chr13	70.6
NW_004949215.1	unplaced_NW_004949215.1	909041	SUPER_13	chr13	51.9
NW_004949246.1	unplaced_NW_004949246.1	415684	SUPER_13	chr13	61.6
NW_004949308.1	unplaced_NW_004949308.1	130225	SUPER_13	chr13	79.3
NW_004949480.1	unplaced_NW_004949480.1	27058	SUPER_13	chr13	57.7
NW_004949501.1	unplaced_NW_004949501.1	22991	SUPER_13	chr13	75.1
NW_004949766.1	unplaced_NW_004949766.1	11266	SUPER_13	chr13	100
NW_004949108.1	unplaced_NW_004949108.1	9663327	SUPER_14	chr14	88.1
NW_004949116.1	unplaced_NW_004949116.1	5992415	SUPER_14	chr14	77.3
NW_004949124.1	unplaced_NW_004949124.1	5208047	SUPER_14	chr14	75.4
NW_004949204.1	unplaced_NW_004949204.1	1068589	SUPER_14	chr14	72.6
NW_004949251.1	unplaced_NW_004949251.1	372545	SUPER_14	chr14	78.6
NW_004949723.1	unplaced_NW_004949723.1	12156	SUPER_14	chr14	99.1
NW_004949853.1	unplaced_NW_004949853.1	10031	SUPER_14	chr14	100
NW_004949854.1	unplaced_NW_004949854.1	10025	SUPER_14	chr14	100
NW_004949164.1	unplaced_NW_004949164.1	2230745	SUPER_15	chr15	88.4
NW_004949202.1	unplaced_NW_004949202.1	1093774	SUPER_15	chr15	76.4
NW_004949216.1	unplaced_NW_004949216.1	883284	SUPER_15	chr15	73
NW_004949233.1	unplaced_NW_004949233.1	600099	SUPER_15	chr15	89.8
NW_004949582.1	unplaced_NW_004949582.1	16177	SUPER_15	chr15	73.5
NW_004949182.1	unplaced_NW_004949182.1	1683267	SUPER_16	chr16	78.6
NW_004949248.1	unplaced_NW_004949248.1	387753	SUPER_16	chr16	67.9
NW_004949258.1	unplaced_NW_004949258.1	332676	SUPER_16	chr16	56.9
NW_004949295.1	unplaced_NW_004949295.1	145519	SUPER_16	chr16	67.6
NW_004949500.1	unplaced_NW_004949500.1	23287	SUPER_16	chr16	67.8
NW_004949109.1	unplaced_NW_004949109.1	8892892	SUPER_17	chr17	51.3
NW_004949483.1	unplaced_NW_004949483.1	26095	SUPER_17	chr17	73.1
NW_004949226.1	unplaced_NW_004949226.1	715212	SUPER_18	chr18	76
NW_004949265.1	unplaced_NW_004949265.1	286833	SUPER_18	chr18	58.1
NW_004949493.1	unplaced_NW_004949493.1	24144	SUPER_18	chr18	58.7
NW_004949138.1	unplaced_NW_004949138.1	3393752	SUPER_19	chr19	70.2
NW_004949150.1	unplaced_NW_004949150.1	2633975	SUPER_19	chr19	78.6
NW_004949185.1	unplaced_NW_004949185.1	1620852	SUPER_19	chr19	50.4
NW_004949211.1	unplaced_NW_004949211.1	995324	SUPER_19	chr19	76.1
NW_004949235.1	unplaced_NW_004949235.1	591510	SUPER_19	chr19	64.6
NW_004949347.1	unplaced_NW_004949347.1	82133	SUPER_19	chr19	65.7
NW_004949604.1	unplaced_NW_004949604.1	15460	SUPER_19	chr19	100
NW_004949747.1	unplaced_NW_004949747.1	11683	SUPER_19	chr19	100
NW_004949832.1	unplaced_NW_004949832.1	10297	SUPER_19	chr19	98.4
NW_004949837.1	unplaced_NW_004949837.1	10223	SUPER_19	chr19	99.1
NW_004949123.1	unplaced_NW_004949123.1	5327898	SUPER_20	chr20	86.2
NW_004949158.1	unplaced_NW_004949158.1	2343062	SUPER_20	chr20	85.9
NW_004949217.1	unplaced_NW_004949217.1	882563	SUPER_20	chr20	84.2
NW_004949287.1	unplaced_NW_004949287.1	163545	SUPER_20	chr20	62.7
NW_004949421.1	unplaced_NW_004949421.1	47013	SUPER_20	chr20	99.2
NW_004949533.1	unplaced_NW_004949533.1	19748	SUPER_20	chr20	100
NW_004949117.1	unplaced_NW_004949117.1	5711131	SUPER_21	chr21	91.4
NW_004949127.1	unplaced_NW_004949127.1	4506808	SUPER_21	chr21	81.2
NW_004949106.1	unplaced_NW_004949106.1	10521589	SUPER_22	chr22	65.3
NW_004949118.1	unplaced_NW_004949118.1	5623438	SUPER_22	chr22	76.3
NW_004949165.1	unplaced_NW_004949165.1	2091047	SUPER_22	chr22	80.6
NW_004949297.1	unplaced_NW_004949297.1	142389	SUPER_22	chr22	134.7
NW_004949427.1	unplaced_NW_004949427.1	46068	SUPER_22	chr22	63.9
NW_004949573.1	unplaced_NW_004949573.1	16948	SUPER_22	chr22	284.3
NW_004949112.1	unplaced_NW_004949112.1	7398006	SUPER_23	chr23	69.5
NW_004949174.1	unplaced_NW_004949174.1	1893024	SUPER_23	chr23	81.9
NW_004949238.1	unplaced_NW_004949238.1	529164	SUPER_23	chr23	61.4
NW_004949250.1	unplaced_NW_004949250.1	375792	SUPER_23	chr23	52
NW_004949294.1	unplaced_NW_004949294.1	146607	SUPER_23	chr23	69.7
NW_004949102.1	unplaced_NW_004949102.1	17971580	SUPER_24	chr24	79.8
NW_004949224.1	unplaced_NW_004949224.1	773607	SUPER_24	chr24	91.2
NW_004949271.1	unplaced_NW_004949271.1	259089	SUPER_24	chr24	59.1
NW_004949538.1	unplaced_NW_004949538.1	19571	SUPER_24	chr24	93.6
NW_004949816.1	unplaced_NW_004949816.1	10544	SUPER_24	chr24	99.9
NW_004949105.1	unplaced_NW_004949105.1	12123537	SUPER_25	chr25	84.9
NW_004949126.1	unplaced_NW_004949126.1	4700096	SUPER_25	chr25	74.8
NW_004949640.1	unplaced_NW_004949640.1	14355	SUPER_25	chr25	87.1
NW_004949197.1	unplaced_NW_004949197.1	1180924	SUPER_26	chr26	51.8
NW_004949225.1	unplaced_NW_004949225.1	757418	SUPER_26	chr26	67.6
NW_004949305.1	unplaced_NW_004949305.1	132602	SUPER_26	chr26	81.3
NW_004949321.1	unplaced_NW_004949321.1	109986	SUPER_26	chr26	61.5
NW_004949371.1	unplaced_NW_004949371.1	61382	SUPER_26	chr26	50.5
NW_004949590.1	unplaced_NW_004949590.1	16008	SUPER_26	chr26	76.6
NW_004949608.1	unplaced_NW_004949608.1	15335	SUPER_26	chr26	90.1
NW_004949111.1	unplaced_NW_004949111.1	8569453	SUPER_X	chrX	60.8
NW_004949115.1	unplaced_NW_004949115.1	6335045	SUPER_X	chrX	71.5
NW_004949132.1	unplaced_NW_004949132.1	4002006	SUPER_X	chrX	71.5
NW_004949134.1	unplaced_NW_004949134.1	3873847	SUPER_X	chrX	73.8
NW_004949140.1	unplaced_NW_004949140.1	3301471	SUPER_X	chrX	63.6
NW_004949143.1	unplaced_NW_004949143.1	3046321	SUPER_X	chrX	69.4
NW_004949148.1	unplaced_NW_004949148.1	2839069	SUPER_X	chrX	62
NW_004949155.1	unplaced_NW_004949155.1	2513120	SUPER_X	chrX	64.3
NW_004949156.1	unplaced_NW_004949156.1	2458136	SUPER_X	chrX	89.5
NW_004949157.1	unplaced_NW_004949157.1	2428580	SUPER_X	chrX	62.1
NW_004949162.1	unplaced_NW_004949162.1	2247194	SUPER_X	chrX	64.8
NW_004949163.1	unplaced_NW_004949163.1	2247007	SUPER_X	chrX	67.3
NW_004949169.1	unplaced_NW_004949169.1	2012885	SUPER_X	chrX	69.7
NW_004949177.1	unplaced_NW_004949177.1	1807453	SUPER_X	chrX	69.5
NW_004949183.1	unplaced_NW_004949183.1	1675309	SUPER_X	chrX	56.2
NW_004949184.1	unplaced_NW_004949184.1	1653718	SUPER_X	chrX	78.4
NW_004949190.1	unplaced_NW_004949190.1	1344906	SUPER_X	chrX	68.7
NW_004949205.1	unplaced_NW_004949205.1	1052462	SUPER_X	chrX	72.2
NW_004949214.1	unplaced_NW_004949214.1	943304	SUPER_X	chrX	61.2
NW_004949227.1	unplaced_NW_004949227.1	714711	SUPER_X	chrX	83.5
NW_004949249.1	unplaced_NW_004949249.1	387109	SUPER_X	chrX	66.5
NW_004949275.1	unplaced_NW_004949275.1	245089	SUPER_X	chrX	54.5
NW_004949459.1	unplaced_NW_004949459.1	34036	SUPER_X	chrX	58.9
NW_004949553.1	unplaced_NW_004949553.1	18447	SUPER_X	chrX	74.3
NW_004949700.1	unplaced_NW_004949700.1	12626	SUPER_X	chrX	99.8
NW_004949732.1	unplaced_NW_004949732.1	11959	SUPER_X	chrX	100
NW_004949767.1	unplaced_NW_004949767.1	11266	SUPER_X	chrX	99.9
NW_004949239.1	unplaced_NW_004949239.1	498551	hap1_scaffold_33	hap1_scaffold_33	64
