## Supplementary material for "Single-library chromosome-scale diploid assemblies of vole genomes resolve a species-specific duplication implicated in pair bonding": Table S11

### Sheet: S11
Table S11. Prairie vole orientation decisions
Original Scaffold	Assigned Chromosome	Length (bp)	Orientation	Evidence Source	Alignment Confidence	Alignment Coverage (%)	Alignment Fwd Strand (%)	Linkage Map ρ	Linkage Map Markers	Validation Status	Validation Fwd (%)	Notes
SUPER_1	chr1	146143857	keep	alignment	low_mixed	37.1	57.7	0.79	18	FAIL	58.3
SUPER_2	chr2	138373698	keep	alignment	low_mixed	56.9	67	0.998	21	FAIL	68.2
SUPER_3	chr3	135909039	reverse_complement	alignment	medium	74.2	12.5	-0.971	28	PASS	86
SUPER_4	chr4	124894808	reverse_complement	alignment	high	65.2	2	-0.965	18	PASS	87
SUPER_5	chr5	121552199	keep	alignment	low_mixed	59.2	64.7	0.944	24	FAIL	59.2
SUPER_6	chr6	118600502	keep	alignment	low_mixed	38.4	69	0.993	16	FAIL	67.8
SUPER_7	chr7	114153924	keep	alignment	medium	72	85.7	0.933	19	PASS	83.3
SUPER_8	chr8	110586647	reverse_complement	linkage_map	low_mixed	65.5	63.7	-0.93	13	FAIL	34	Linkage map override (alignment low confidence)
SUPER_9	chr9	101689726	keep	alignment	high	72.4	95.7	0.987	22	PASS	95.7
SUPER_10	chr10	89211532	keep	alignment	low_mixed	32.6	67.4	0.406	11	FAIL	32.1
SUPER_11	chr11	88102349	keep	alignment	low_mixed	66.2	53.6	0.977	14	FAIL	56.5
SUPER_12	chr12	84769866	reverse_complement	alignment	high	41.9	0	-0.929	7	FAIL	74.7
SUPER_13	chr13	80656474	reverse_complement	alignment	low_mixed	36.7	32.6	-0.995	13	FAIL	77.7
SUPER_14	chr14	77230325	reverse_complement	alignment	medium	39.3	8.8	-0.899	13	FAIL	70
SUPER_15	chr15	77142108	keep	alignment	low_mixed	61.1	75.1	0.958	20	FAIL	78.7
SUPER_16	chr16	76474147	reverse_complement	alignment	medium	74.7	7.3	-0.974	14	PASS	92.1
SUPER_17	chr17	75351905	keep	alignment	high	72.1	100	0.845	12	PASS	99.5
SUPER_18	chr18	70443928	reverse_complement	alignment	medium	78.4	9.9	-0.957	14	PASS	88.9
SUPER_19	chr19	68572060	keep	alignment	medium	60.4	90.6	0.989	11	PASS	84.2
SUPER_20	chr20	68327448	keep	alignment	low_mixed	65.7	73.2	0.993	12	FAIL	76.6
SUPER_21	chr21	67708368	keep	alignment	medium	55.4	88.1	0.912	13	PASS	91.4
SUPER_22	chr22	52280198	reverse_complement	alignment	high	22.4	0			PASS	81.8
SUPER_23	chr23	52117881	reverse_complement	alignment	medium	56.3	16.9	-0.826	8	PASS	80.6
SUPER_24	chr24	49228498	keep	alignment	high	31.1	100	0.949	4	PASS	84.9
SUPER_25	chr25	48699957	reverse_complement	alignment	high	45.1	0	-0.4	4	FAIL	71
SUPER_26	chr26	43285032	reverse_complement	alignment	medium	67.6	13.6	-1	8	PASS	86.2
SUPER_X	chrX	144525231	reverse_complement	alignment	low_mixed	32.8	47.2	0.596	11	FAIL	48
SUPER_Y	chrY	74959312	keep	alignment	no_alignment					FAIL	76.2	No female reference for orientation; retained as-is
hap1_scaffold_27	hap1_scaffold_27	3303641	keep	alignment	no_alignment					FAIL	0
hap1_scaffold_28	hap1_scaffold_28	3081083	keep	alignment	no_alignment
hap1_scaffold_29	hap1_scaffold_29	2580239	reverse_complement	alignment	high	76.2	0			PASS	100
hap1_scaffold_30	hap1_scaffold_30	1760541	keep	alignment	no_alignment
hap1_scaffold_31	hap1_scaffold_31	1550311	keep	alignment	no_alignment					FAIL	0
hap1_scaffold_32	hap1_scaffold_32	1484989	keep	alignment	no_alignment					PASS	100
hap1_scaffold_33	hap1_scaffold_33	1467971	reverse_complement	alignment	high	20.2	0			FAIL	74.2
hap1_scaffold_34	hap1_scaffold_34	1384702	reverse_complement	alignment	high	75.4	0			PASS	100
hap1_scaffold_35	hap1_scaffold_35	1224354	keep	alignment	no_alignment
hap1_scaffold_36	hap1_scaffold_36	945625	reverse_complement	alignment	high	64.8	0			PASS	100
hap1_scaffold_37	hap1_scaffold_37	856068	keep	alignment	no_alignment
hap1_scaffold_38	hap1_scaffold_38	781859	keep	alignment	no_alignment
hap1_scaffold_39	hap1_scaffold_39	740719	keep	alignment	high	44.4	100			PASS	100
hap1_scaffold_40	hap1_scaffold_40	620441	keep	alignment	no_alignment
hap1_scaffold_41	hap1_scaffold_41	599351	keep	alignment	no_alignment
hap1_scaffold_42	hap1_scaffold_42	578764	keep	alignment	high	41.2	100			PASS	100
hap1_scaffold_43	hap1_scaffold_43	532824	keep	alignment	no_alignment
hap1_scaffold_44	hap1_scaffold_44	405690	keep	alignment	no_alignment
hap1_scaffold_45	hap1_scaffold_45	390087	keep	alignment	no_alignment
hap1_scaffold_46	hap1_scaffold_46	388588	keep	alignment	no_alignment
hap1_scaffold_47	hap1_scaffold_47	350007	keep	alignment	no_alignment					FAIL	0
hap1_scaffold_48	hap1_scaffold_48	301220	keep	alignment	no_alignment
hap1_scaffold_49	hap1_scaffold_49	296702	keep	alignment	no_alignment
hap1_scaffold_50	hap1_scaffold_50	295952	keep	alignment	no_alignment
hap1_scaffold_51	hap1_scaffold_51	252817	keep	alignment	no_alignment
hap1_scaffold_52	hap1_scaffold_52	228023	keep	alignment	no_alignment					FAIL	48.8
hap1_scaffold_53	hap1_scaffold_53	201492	keep	alignment	high	18.6	100			PASS	100
hap1_scaffold_54	hap1_scaffold_54	190277	reverse_complement	alignment	high	91.4	0			PASS	100
hap1_scaffold_55	hap1_scaffold_55	153399	reverse_complement	alignment	high	43.3	0			PASS	100
hap1_scaffold_56	hap1_scaffold_56	151124	keep	alignment	no_alignment
hap1_scaffold_57	hap1_scaffold_57	144347	keep	alignment	high	69.2	100			PASS	100
hap1_scaffold_58	hap1_scaffold_58	136243	reverse_complement	alignment	high	81.3	0			PASS	100
hap1_scaffold_59	hap1_scaffold_59	96033	reverse_complement	alignment	high	13.6	0			PASS	100
hap1_scaffold_60	hap1_scaffold_60	93307	reverse_complement	alignment	high	12.4	0			PASS	100
hap1_scaffold_61	hap1_scaffold_61	87690	keep	alignment	no_alignment
hap1_scaffold_62	hap1_scaffold_62	78275	keep	alignment	no_alignment
hap1_scaffold_63	hap1_scaffold_63	76715	keep	alignment	no_alignment
hap1_scaffold_64	hap1_scaffold_64	71419	keep	alignment	high	82.7	100			PASS	100
hap1_scaffold_65	hap1_scaffold_65	69291	keep	alignment	no_alignment
hap1_scaffold_66	hap1_scaffold_66	52287	keep	alignment	no_alignment
hap1_scaffold_67	hap1_scaffold_67	50799	keep	alignment	high	40.1	100			PASS	100
hap1_scaffold_68	hap1_scaffold_68	47238	keep	alignment	no_alignment
hap1_scaffold_69	hap1_scaffold_69	44497	keep	alignment	no_alignment
hap1_scaffold_70	hap1_scaffold_70	44362	keep	alignment	high	80.8	100			PASS	100
hap1_scaffold_71	hap1_scaffold_71	42912	reverse_complement	alignment	high	100	0			PASS	100
hap1_scaffold_72	hap1_scaffold_72	42691	reverse_complement	alignment	high	86	0			PASS	100
hap1_scaffold_73	hap1_scaffold_73	42250	keep	alignment	high	83.4	100			PASS	100
hap1_scaffold_74	hap1_scaffold_74	42133	reverse_complement	alignment	high	94.6	0			PASS	100
hap1_scaffold_75	hap1_scaffold_75	41740	keep	alignment	no_alignment
hap1_scaffold_76	hap1_scaffold_76	41580	reverse_complement	alignment	high	70.6	0			PASS	100
hap1_scaffold_77	hap1_scaffold_77	41096	keep	alignment	no_alignment
hap1_scaffold_78	hap1_scaffold_78	40058	keep	alignment	no_alignment
hap1_scaffold_79	hap1_scaffold_79	39068	reverse_complement	alignment	high	52	0			PASS	100
hap1_scaffold_80	hap1_scaffold_80	39062	keep	alignment	no_alignment
hap1_scaffold_81	hap1_scaffold_81	38768	keep	alignment	no_alignment
hap1_scaffold_82	hap1_scaffold_82	37400	keep	alignment	no_alignment
hap1_scaffold_83	hap1_scaffold_83	36669	keep	alignment	high	40.8	100			PASS	100
hap1_scaffold_84	hap1_scaffold_84	36253	keep	alignment	high	100	100			PASS	100
hap1_scaffold_85	hap1_scaffold_85	34995	keep	alignment	no_alignment
hap1_scaffold_86	hap1_scaffold_86	34181	keep	alignment	high	61.6	100			PASS	100
hap1_scaffold_87	hap1_scaffold_87	32527	keep	alignment	no_alignment
hap1_scaffold_88	hap1_scaffold_88	32505	keep	alignment	no_alignment
hap1_scaffold_89	hap1_scaffold_89	32294	keep	alignment	no_alignment
hap1_scaffold_90	hap1_scaffold_90	31186	reverse_complement	alignment	high	87.2	0			PASS	100
hap1_scaffold_91	hap1_scaffold_91	30524	keep	alignment	no_alignment
hap1_scaffold_92	hap1_scaffold_92	30150	keep	alignment	high	100	100			PASS	100
hap1_scaffold_93	hap1_scaffold_93	25740	keep	alignment	high	79.4	100			PASS	100
hap1_scaffold_94	hap1_scaffold_94	22231	reverse_complement	alignment	high	52.8	0			PASS	100
hap1_scaffold_95	hap1_scaffold_95	20539	keep	alignment	no_alignment
