## Supplementary material for "Single-library chromosome-scale diploid assemblies of vole genomes resolve a species-specific duplication implicated in pair bonding": Table S12

### Sheet: S12
Table S12. Meadow scaffolds orientation decisions
Original Scaffold	Assigned Chromosome	Length (bp)	Orientation	Confidence	Alignment Coverage (%)	Dominant Strand	Fwd Strand Bases	Rev Strand Bases	Dominant Strand (%)	Best Reference Match	Validation Status	Validation Fwd (%)
SUPER_1	chr1	222002276	keep	low_mixed	48.7	=+	83257516	24872127	77	chr2	FAIL	63.6
SUPER_2	chr2	150800309	reverse_complement	medium	49.4	-	12599772	61924386	83.1	chr10	FAIL	68.8
SUPER_3	chr3	149664339	keep	high	44	=+	63186642	2615775	96	chr15	PASS	97.3
SUPER_4	chr4	144897107	reverse_complement	low_mixed	69.6	-	38749748	62078375	61.6	chr4	FAIL	69.5
SUPER_X	chrX	143707698	keep	medium	74.6	=+	89281072	17954507	83.3	chrX	PASS	83
SUPER_5	chr5	137658341	keep	high	62.4	=+	85340469	532351	99.4	chr9	FAIL	72.6
SUPER_6	chr6	127860185	keep	low_mixed	48.1	=+	41039471	20410803	66.8	chr17	FAIL	41.8
SUPER_7	chr7	125836114	keep	high	43.4	=+	54224651	359482	99.3	chr20	PASS	99.4
SUPER_8	chr8	114720778	reverse_complement	high	57.1	-	158160	65395163	99.8	chr12	FAIL	69.2
SUPER_9	chr9	112181398	keep	medium	87.9	=+	92579276	5997990	93.9	chr5	PASS	93.9
SUPER_10	chr10	110171822	keep	high	43.8	=+	48191359	42142	99.9	chr7	FAIL	52.2
SUPER_11	chr11	106331825	keep	low_mixed	84.9	=+	71613914	18641573	79.3	chr8	FAIL	78.9
SUPER_12	chr12	96406015	reverse_complement	high	86.1	-	2657387	80359549	96.8	chr6	PASS	96.5
SUPER_13	chr13	84735394	reverse_complement	high	82.7	-	146833	69917370	99.8	chr11	PASS	98.8
SUPER_14	chr14	76625409	reverse_complement	low_mixed	86.1	-	14266586	51719853	78.4	chr3	FAIL	77.8
SUPER_15	chr15	73804338	keep	high	87.9	=+	63693978	1152824	98.2	chr13	PASS	97.6
SUPER_Y	chrY	68508543	keep	no_alignment	0	N/A	0	0	N/A	N/A	FAIL	73.3
SUPER_16	chr16	50038481	reverse_complement	high	82.3	-	161582	41022954	99.6	chr3	PASS	99.1
SUPER_17	chr17	46507169	reverse_complement	high	85.3	-	1497388	38153696	96.2	chr1	PASS	95.2
SUPER_18	chr18	43693862	reverse_complement	high	85.3	-	669436	36613162	98.2	chr23	PASS	97.3
SUPER_19	chr19	39998052	reverse_complement	high	86.9	-	28788	34714134	99.9	chr24	PASS	99.1
SUPER_20	chr20	39306228	reverse_complement	low_mixed	87.9	-	9360933	25189326	72.9	chr26	FAIL	72.9
SUPER_21	chr21	37245246	keep	medium	86.7	=+	30447824	1849589	94.3	chr14	PASS	93.4
SUPER_22	chr22	35443377	reverse_complement	high	79.4	-	922132	27219615	96.7	chr22	PASS	96.6
hap1_scaffold_24	hap1_scaffold_24	3332247	keep	no_alignment	0	N/A	0	0	N/A	N/A	FAIL	73.5
hap1_scaffold_26	hap1_scaffold_26	1583680	reverse_complement	low_mixed	21.7	-	133714	209899	61.1	chr24	FAIL	42
hap1_scaffold_28	hap1_scaffold_28	1346313	keep	no_alignment	0	N/A	0	0	N/A	N/A	FAIL	36.5
hap1_scaffold_29	hap1_scaffold_29	1206977	keep	high	29.6	=+	357649	0	100	chr5	PASS	100
hap1_scaffold_30	hap1_scaffold_30	879295	keep	no_alignment	0	N/A	0	0	N/A	N/A	N/A	N/A
hap1_scaffold_31	hap1_scaffold_31	843515	keep	medium	41	=+	297487	48666	85.9	chr24	FAIL	58.6
hap1_scaffold_32	hap1_scaffold_32	837284	keep	no_alignment	0	N/A	0	0	N/A	N/A	N/A	N/A
hap1_scaffold_33	hap1_scaffold_33	789934	reverse_complement	high	46.7	-	13488	355461	96.3	chr6	PASS	96.3
hap1_scaffold_34	hap1_scaffold_34	738744	reverse_complement	low_mixed	46	-	82417	257544	75.8	hap1_scaffold_28	FAIL	40
hap1_scaffold_35	hap1_scaffold_35	642316	keep	no_alignment	0	N/A	0	0	N/A	N/A	N/A	N/A
hap1_scaffold_36	hap1_scaffold_36	567458	reverse_complement	medium	34.8	-	37472	159775	81	chr24	FAIL	33.5
hap1_scaffold_37	hap1_scaffold_37	532420	keep	no_alignment	0	N/A	0	0	N/A	N/A	N/A	N/A
hap1_scaffold_38	hap1_scaffold_38	527606	reverse_complement	high	97.8	-	0	516232	100	chr21	PASS	100
hap1_scaffold_39	hap1_scaffold_39	488016	keep	high	81.3	=+	396655	0	100	chr6	PASS	100
hap1_scaffold_40	hap1_scaffold_40	470424	reverse_complement	high	45.1	-	0	212415	100	chr24	FAIL	57.4
hap1_scaffold_41	hap1_scaffold_41	448402	keep	no_alignment	0	N/A	0	0	N/A	N/A	N/A	N/A
hap1_scaffold_42	hap1_scaffold_42	303867	reverse_complement	high	44.1	-	0	134055	100	hap1_scaffold_27	FAIL	33.8
hap1_scaffold_43	hap1_scaffold_43	242252	keep	no_alignment	0	N/A	0	0	N/A	N/A	N/A	N/A
hap1_scaffold_44	hap1_scaffold_44	228094	reverse_complement	medium	63.8	-	19411	126101	86.7	chr7	PASS	86.7
hap1_scaffold_45	hap1_scaffold_45	198789	reverse_complement	medium	46.5	-	14061	78389	84.8	hap1_scaffold_31	PASS	88.9
hap1_scaffold_46	hap1_scaffold_46	186035	reverse_complement	high	50.9	-	0	94632	100	hap1_scaffold_31	PASS	100
hap1_scaffold_47	hap1_scaffold_47	142839	keep	no_alignment	0	N/A	0	0	N/A	N/A	N/A	N/A
hap1_scaffold_48	hap1_scaffold_48	135220	reverse_complement	high	13.9	-	0	18827	100	chr8	FAIL	54.9
hap1_scaffold_49	hap1_scaffold_49	132528	reverse_complement	high	112.9	-	0	149568	100	chr14	PASS	100
hap1_scaffold_50	hap1_scaffold_50	128476	keep	no_alignment	0	N/A	0	0	N/A	N/A	N/A	N/A
hap1_scaffold_51	hap1_scaffold_51	113325	keep	no_alignment	0	N/A	0	0	N/A	N/A	N/A	N/A
hap1_scaffold_52	hap1_scaffold_52	112550	reverse_complement	high	24.7	-	0	27831	100	hap1_scaffold_31	FAIL	72.9
hap1_scaffold_53	hap1_scaffold_53	109983	reverse_complement	high	364.8	-	0	401238	100	chr14	PASS	100
hap1_scaffold_54	hap1_scaffold_54	108079	keep	no_alignment	0	N/A	0	0	N/A	N/A	N/A	N/A
hap1_scaffold_55	hap1_scaffold_55	108047	reverse_complement	high	23.6	-	0	25468	100	hap1_scaffold_31	PASS	100
hap1_scaffold_56	hap1_scaffold_56	95014	keep	no_alignment	0	N/A	0	0	N/A	N/A	N/A	N/A
hap1_scaffold_57	hap1_scaffold_57	94296	reverse_complement	high	167.8	-	0	158207	100	chr24	FAIL	73.2
hap1_scaffold_58	hap1_scaffold_58	87677	keep	no_alignment	0	N/A	0	0	N/A	N/A	N/A	N/A
hap1_scaffold_59	hap1_scaffold_59	72876	keep	high	36.4	=+	26519	0	100	hap1_scaffold_31	PASS	100
hap1_scaffold_60	hap1_scaffold_60	72469	reverse_complement	high	37.6	-	0	27240	100	hap1_scaffold_31	PASS	100
hap1_scaffold_61	hap1_scaffold_61	71548	keep	low_mixed	60.1	=+	25237	17733	58.7	chr22	FAIL	58.7
hap1_scaffold_62	hap1_scaffold_62	62159	keep	high	99.5	=+	61838	0	100	chr13	PASS	100
hap1_scaffold_63	hap1_scaffold_63	60047	keep	high	44.5	=+	26688	0	100	hap1_scaffold_31	PASS	100
hap1_scaffold_64	hap1_scaffold_64	55057	keep	low_mixed	173.6	=+	47800	47800	50	chr19	FAIL	36.6
hap1_scaffold_65	hap1_scaffold_65	54292	keep	no_alignment	0	N/A	0	0	N/A	N/A	N/A	N/A
hap1_scaffold_66	hap1_scaffold_66	52557	keep	high	34.6	=+	18175	0	100	chr14	PASS	100
hap1_scaffold_67	hap1_scaffold_67	51268	keep	no_alignment	0	N/A	0	0	N/A	N/A	N/A	N/A
hap1_scaffold_68	hap1_scaffold_68	48421	keep	low_mixed	199.7	=+	48421	48254	50.1	chr22	FAIL	50.1
hap1_scaffold_69	hap1_scaffold_69	46857	reverse_complement	high	920.4	-	0	431277	100	chr17	PASS	94.6
hap1_scaffold_70	hap1_scaffold_70	46178	keep	no_alignment	0	N/A	0	0	N/A	N/A	N/A	N/A
hap1_scaffold_71	hap1_scaffold_71	45484	keep	high	58.4	=+	26545	0	100	chr8	PASS	100
hap1_scaffold_72	hap1_scaffold_72	43633	reverse_complement	high	135.7	-	0	59214	100	hap1_scaffold_88	PASS	100
hap1_scaffold_73	hap1_scaffold_73	42922	keep	low_mixed	799.5	=+	214482	128702	62.5	chrY	FAIL	62.5
hap1_scaffold_74	hap1_scaffold_74	42464	reverse_complement	high	169.1	-	0	71797	100	chr14	PASS	100
hap1_scaffold_75	hap1_scaffold_75	41267	keep	no_alignment	0	N/A	0	0	N/A	N/A	N/A	N/A
hap1_scaffold_76	hap1_scaffold_76	40679	keep	high	25.5	=+	10379	0	100	chrX	PASS	100
hap1_scaffold_77	hap1_scaffold_77	40666	reverse_complement	high	75.9	-	0	30860	100	chr21	PASS	100
hap1_scaffold_78	hap1_scaffold_78	40288	keep	no_alignment	0	N/A	0	0	N/A	N/A	N/A	N/A
hap1_scaffold_79	hap1_scaffold_79	39568	keep	high	67.9	=+	26872	0	100	chr21	PASS	100
hap1_scaffold_80	hap1_scaffold_80	39204	keep	no_alignment	0	N/A	0	0	N/A	N/A	N/A	N/A
hap1_scaffold_81	hap1_scaffold_81	39195	keep	high	25.8	=+	10094	0	100	chr8	PASS	100
hap1_scaffold_82	hap1_scaffold_82	37985	keep	high	62.1	=+	23571	0	100	chr13	PASS	100
hap1_scaffold_83	hap1_scaffold_83	37351	keep	no_alignment	0	N/A	0	0	N/A	N/A	N/A	N/A
hap1_scaffold_84	hap1_scaffold_84	36064	reverse_complement	high	35.1	-	0	12674	100	hap1_scaffold_31	PASS	100
hap1_scaffold_85	hap1_scaffold_85	36038	keep	high	32.9	=+	11856	0	100	chr8	PASS	100
hap1_scaffold_86	hap1_scaffold_86	35706	keep	no_alignment	0	N/A	0	0	N/A	N/A	N/A	N/A
hap1_scaffold_87	hap1_scaffold_87	34998	reverse_complement	high	76.8	-	0	26892	100	chr15	PASS	100
hap1_scaffold_88	hap1_scaffold_88	34689	keep	no_alignment	0	N/A	0	0	N/A	N/A	N/A	N/A
hap1_scaffold_89	hap1_scaffold_89	34221	reverse_complement	high	99.6	-	0	34070	100	chr18	PASS	100
hap1_scaffold_90	hap1_scaffold_90	34066	keep	no_alignment	0	N/A	0	0	N/A	N/A	N/A	N/A
hap1_scaffold_91	hap1_scaffold_91	33620	keep	low_mixed	672.5	=+	115025	111079	50.9	chr22	FAIL	50.9
hap1_scaffold_92	hap1_scaffold_92	33314	reverse_complement	high	81.5	-	0	27162	100	chrX	PASS	100
hap1_scaffold_93	hap1_scaffold_93	32145	keep	high	100	=+	32145	0	100	hap1_scaffold_34	PASS	100
hap1_scaffold_94	hap1_scaffold_94	32026	reverse_complement	high	200	-	0	64052	100	chr21	PASS	100
hap1_scaffold_95	hap1_scaffold_95	30505	keep	high	66	=+	20132	0	100	chr16	PASS	100
hap1_scaffold_96	hap1_scaffold_96	29379	keep	high	97.4	=+	28600	0	100	chr14	PASS	100
hap1_scaffold_97	hap1_scaffold_97	29351	keep	no_alignment	0	N/A	0	0	N/A	N/A	N/A	N/A
hap1_scaffold_98	hap1_scaffold_98	27822	keep	no_alignment	0	N/A	0	0	N/A	N/A	N/A	N/A
hap1_scaffold_99	hap1_scaffold_99	27253	keep	high	85.8	=+	23385	0	100	chr13	PASS	100
hap1_scaffold_100	hap1_scaffold_100	27043	reverse_complement	high	300	-	0	81129	100	chr24	FAIL	47.2
hap1_scaffold_101	hap1_scaffold_101	26548	keep	high	87.1	=+	23124	0	100	chr4	PASS	100
hap1_scaffold_102	hap1_scaffold_102	26384	keep	high	100	=+	26384	0	100	chr12	PASS	100
hap1_scaffold_103	hap1_scaffold_103	26379	reverse_complement	high	100	-	0	26379	100	chr10	PASS	100
hap1_scaffold_104	hap1_scaffold_104	23573	reverse_complement	high	46.8	-	0	11024	100	chrX	PASS	100
hap1_scaffold_105	hap1_scaffold_105	19406	keep	no_alignment	0	N/A	0	0	N/A	N/A	N/A	N/A
hap1_scaffold_106	hap1_scaffold_106	19396	keep	no_alignment	0	N/A	0	0	N/A	N/A	N/A	N/A
