## Supplementary material for "Single-library chromosome-scale diploid assemblies of vole genomes resolve a species-specific duplication implicated in pair bonding": Table S14

### Sheet: S14
Table S14. Meadow vole loss-of-function candidate genes
gene_symbol	n_VEP_variants	n_SnpEff_variants	n_frameshift_VEP	n_frameshift_SnpEff	dN_dS	description	meadow_locus	prairie_locus
USH2A	53	51	36	35	0.7556	usherin	chr9:105108604-105253765(+)	chr5:114468747-115124774(+)
MCPH1	10	10	9	9	0.5145	microcephalin 1	chr10:44851885-45066339(-)	chr25:13676689-13878986(+)
SETD4	10	10	8	8	0.1916	SET domain containing 4	chr1:190156428-190172973(+)	chr2:104458438-104484634(+)
TOGARAM2	9	10	8	9	0.2817	TOG array regulator of axonemal microtubules 2	chr21:16941384-17000976(-)	chr14:55583829-55631436(-)
ABCB5	10	8	7	7	0.5633	ATP binding cassette subfamily B member 5	chr14:75771397-75850159(-)	chr3:67109832-67199117(-)
ANKK1	9	9	7	7	0.8046	ankyrin repeat and kinase domain containing 1	chr4:73343939-73353391(-)	chr4:50628090-50638732(-)
DCDC1	9	9	5	5	0.7464	doublecortin domain containing 1	chr2:84891604-85275818(-)	chr10:5460692-5813125(-)
OR9A4	9	7	5	5	0.7635	olfactory receptor family 9 subfamily A member 4	chr19:34067554-34068488(+)	chr24:39106581-39109146(+)
MFRP	7	7	7	7	0.1895	membrane frizzled-related protein-like	chr4:67847025-67851927(+)	chr4:45037908-45045338(+)
MGAM2	7	7	0	0	0.5733	maltase-glucoamylase 2 (putative)	chr19:34311917-34386130(+)	chr24:39357095-39432991(+)
TAS2R140	7	7	2	2	0.7456	taste receptor type 2 member 140-like	chr8:98219031-98249497(-)	chr12:68218406-68248611(-)
NOC4L	6	6	4	4	0.9068	nucleolar complex associated 4 homolog	chr1:93627697-93632467(-)	chr2:2321593-2326512(-)
SPATA31G1	6	5	4	4	0.7975	SPATA31 subfamily G member 1	chr4:1903616-1907864(+)	chr18:42291868-42304037(+)
CCDC168	5	5	4	4	0.6888	coiled-coil domain containing 168	chr22:10495740-10519737(+)	chr22:10577561-10601407(+)
FAM186A	5	5	4	4	0.5523	family with sequence similarity 186 member A	chr2:28167724-28231255(-)	chr21:7417950-7471183(+)
INSRR	5	5	4	4	0.2047	insulin receptor related receptor	chr7:812935-833445(+)	chr20:4165613-4185733(+)
L3MBTL4	5	5	3	3	0.8359	L3MBTL histone methyl-lysine binding protein 4	chr22:16073937-16341859(+)	chr22:24748065-25027465(+)
TOR3A	6	4	3	3	0.395	torsin family 3 member A	chr9:48016291-48041830(-)	chr5:54915084-54941505(-)
TTC24	5	5	5	5	0.3801	tetratricopeptide repeat domain 24	chr7:1112624-1126564(-)	chr20:4530515-4534270(-)
TTLL2	5	5	3	3	0.4379	tubulin tyrosine ligase like 2	chr1:5056588-5058132(+)	chr1:5121574-5123117(+)
GSDMC	5	4	3	2	0.3454	gasdermin-C-like	chr2:40952914-40967305(+)	chr21:42841655-42857036(+)
OX-2	5	4	2	2	0.3622	OX-2 membrane glycoprotein-like	chr1:174410094-174440254(+)	chr2:86857004-86919628(-)
ZNF839	4	5	4	4	0.5556	zinc finger protein 839	chr14:68586272-68599414(+)	chr3:58436388-58454285(+)
ACOD1	4	4	2	2	0.2486	aconitate decarboxylase 1	chr15:56279042-56285393(+)	chr13:63371335-63394270(+)
ANKRD22	4	4	3	3	0.157	ankyrin repeat domain 22	chr5:111467517-111488965(-)	chr9:75186883-75215660(-)
CD2	4	4	2	2	0.6708	CD2 molecule	chr7:12010691-12019750(-)	chr20:16655216-16679758(-)
CHIT1	4	4	3	3	0.6367	chitinase 1	chr9:27322522-27330330(+)	chr5:28390375-28409608(+)
DNAJC1	4	4	4	4	0.6386	DnaJ heat shock protein family (Hsp40) member C1	chr3:13729550-13900411(+)	chr15:10701461-10884626(+)
DRC1	4	4	0	0	0.266	dynein regulatory complex subunit 1	chr21:19343613-19377476(-)	chr14:58030951-58066564(-)
GCKR	4	4	0	1	0.6913	glucokinase regulator	chr21:18351910-18374954(-)	chr14:57047513-57072094(-)
H-2	4	4	2	2	0.5147	H-2 class II histocompatibility antigen, E-S beta chain-like	chr7:123286411-123319428(+)	chr19:65317262-65327146(+)
IGLON5	4	4	2	2	0.2315	IgLON family member 5	chr18:41980455-41995780(+)	chr23:45293573-45303244(+)
PODXL	4	4	3	3	0.6671	podocalyxin like	chr19:24919323-24963380(-)	chr24:29728915-29736807(-)
TESPA1	4	4	3	3	0.4448	thymocyte expressed, positive selection associated 1	chr20:11744346-11754613(+)	chr26:15071990-15095865(+)
XCL1	4	4	2	2	0.249	X-C motif chemokine ligand 1	chr9:56130829-56134340(-)	chr5:59738025-59751743(+)
ZP2	4	4	2	2	0.2856	zona pellucida glycoprotein 2	chr5:59657954-59682458(-)	chr9:21996983-22012712(-)
MUC5B	4	3	0	0	0.255	mucin 5B, oligomeric mucus/gel-forming	chr5:81161016-81193353(+)	chr9:44243917-44276468(+)
PTPN20	4	3	1	2	0.7766	protein tyrosine phosphatase non-receptor type 20	chr9:78438206-78546123(-)	chr5:87459962-87553615(-)
WWOX	3	4	2	3	0.0893	WW domain containing oxidoreductase	chr6:14094193-14978359(-)	chr7:44268151-45146511(+)
ABCA13	3	3	2	2	0.2895	ATP binding cassette subfamily A member 13	chr12:26243565-26647429(-)	chr6:43370223-43770920(-)
ACSF3	3	3	3	3	0.2013	acyl-CoA synthetase family member 3	chr6:7045113-7105251(-)	hap1_scaffold_36:49407-93744(+)
ARHGAP15	3	3	1	1	0.3701	Rho GTPase activating protein 15	chr10:76196812-76785680(+)	chr7:78977911-79592904(+)
ATP12A	3	3	3	3	0.1169	ATPase H+/K+ transporting non-gastric alpha2 subunit	chr15:16503686-16531778(+)	chr13:21850028-21873945(+)
BOLA3	3	3	3	3	0.1918	bolA family member 3	chr8:51300491-51308618(+)	chr12:19399599-19408113(+)
CELF2	3	3	3	3	0.1478	CUGBP Elav-like family member 2	chr3:22910496-23728193(-)	chr15:20280013-21096551(-)
CENPM	3	3	3	3	0.3195	centromere protein M	chr2:10524866-10534345(-)	chr21:25992794-26002691(+)
CFAP46	3	3	2	2	0.3675	cilia and flagella associated protein 46	chr5:79155108-79248774(-)	chr9:42112883-42208053(-)
CLMN	3	3	2	2	0.378	calmin	chr14:62501172-62594361(-)	chr3:52214755-52306178(-)
COX20	3	3	2	2	0.44	cytochrome c oxidase assembly factor COX20	chr9:95533192-95536872(+)	chr5:104629307-104632992(+)
DPPA4	3	3	2	2	0.2698	developmental pluripotency associated 4	chr1:171973616-171983788(-)	chr2:89778062-89788407(+)
ECM1	3	3	3	3	0.5391	extracellular matrix protein 1	chr7:6759140-6765553(-)	chr20:10769869-10775885(-)
ERLIN1	3	3	1	1	0.0695	ER lipid raft associated 1	chr5:120941570-120976454(-)	chr9:84729294-84764954(-)
FBF1	3	3	3	3	0.3305	Fas binding factor 1	chr11:5823550-5846603(+)	chr8:104667842-104696154(-)
GVQW3	3	3	2	2	2.0762	GVQW motif containing 3	chr18:2143026-2144047(+)	chr23:1680911-1694885(+)
HEMGN	3	3	1	2	0.4134	hemogen	chr4:5130411-5146516(-)	chr18:45532835-45550568(-)
IFTAP	3	3	3	3	0.3921	intraflagellar transport associated protein	chr2:77046077-77126280(-)	chr10:10610341-10687483(+)
IL23R	3	3	1	1	0.6012	interleukin 23 receptor	chr8:36150627-36223878(-)	chr14:5558976-5698782(+)
ILVBL	3	3	1	1	0.0837	ilvB acetolactate synthase like	chr8:8050477-8059707(-)	chr14:33404780-33414157(+)
IRF1	3	3	1	1	0.3478	interferon regulatory factor 1	chr11:66989802-66996140(+)	chr8:41544440-41556995(+)
MECR	3	3	1	1	0.6782	mitochondrial trans-2-enoyl-CoA reductase	chr13:64097209-64124244(+)	chr11:67562643-67590583(+)
METTL2A	3	3	3	3	0.4396	methyltransferase 2A, tRNA N3-cytidine	chr11:16698461-16714496(-)	chr8:92731852-92747483(-)
MOGAT3	3	3	3	3	0.5479	monoacylglycerol O-acyltransferase 3	chr1:122004190-122007824(+)	chr2:31823703-31828197(+)
MRO	3	3	2	2	0.4298	maestro	chr3:136435781-136464128(+)	chr16:63219934-63244914(+)
MYBPC3	3	3	3	3	0.1319	myosin binding protein C3	chr2:67209094-67226469(+)	chr10:21058720-21077196(-)
NCR3	3	3	3	3	0.5889	natural cytotoxicity triggering receptor 3	chr7:124165113-124168045(+)	chr19:66192442-66195572(+)
NEK1	3	3	1	1	0.1166	serine/threonine-protein kinase Nek1-like	chr10:11211950-11334593(+)	chr25:46456913-46584035(+)
OR2K2	3	3	2	2	0.1522	olfactory receptor family 2 subfamily K member 2	chr4:15480918-15481844(-)	chr18:55786998-55787939(-)
OR4Q3	3	3	2	2	0.3865	olfactory receptor 4Q3-like	chr15:1385111-1391332(+)	chr13:2384107-2407231(+)
OR51M1	3	3	2	2	0.2004	olfactory receptor 51M1-like	chr5:43310744-43311697(+)	chr9:5415538-5416483(+)
OR8K3	3	3	2	2	0.1608	olfactory receptor 8K3-like	chr1:1210073-1211014(+)	chr1:1263445-1271532(+)
PCLO	3	3	3	3	0.1315	piccolo presynaptic cytomatrix protein	chr22:28627616-28902905(+)	chr22:44899922-45186870(+)
PDE1B	3	3	2	2	0.0951	phosphodiesterase 1B	chr2:33248894-33276654(+)	chr21:3485257-3510328(-)
PEX10	3	3	2	2	0.1183	peroxisomal biogenesis factor 10	chr13:83503413-83508520(+)	hap1_scaffold_34:139529-144808(+)
PIK3R6	3	3	3	3	0.1792	phosphoinositide-3-kinase regulatory subunit 6	chr11:81423002-81465305(+)	chr8:56150700-56202017(+)
PLSCR2	3	3	2	2	0.3551	phospholipid scramblase 2	chr4:114222477-114263913(+)	chr4:76307964-76348816(-)
POGK	3	3	3	3	0.3051	pogo transposable element derived with KRAB domain	chr9:57525155-57537867(-)	chr5:65334472-65348608(-)
RBM19	3	3	3	3	0.3918	putative RNA-binding protein 19	chr1:99935146-100018358(-)	chr2:8881300-8908847(-)
RNF183	3	3	3	3	2.1876	ring finger protein 183	chr13:2219498-2220493(-)	chr11:3883996-3884548(-)
RNF213	3	3	0	0	0.4289	ring finger protein 213	chr11:2489817-2585003(-)	chr8:108001656-108097183(+)
RPS19	3	3	1	1	0.8603	small ribosomal subunit protein eS19-like	chrX:25240403-25240908(+)	chr20:27461866-27462381(-)
SDCCAG8	3	3	1	1	0.1081	SHH signaling and ciliogenesis regulator SDCCAG8	chr9:94383474-94576639(+)	chr5:103430545-103631506(+)
SGTB	3	3	0	0	0.1049	small glutamine rich tetratricopeptide repeat co-chaperone beta	chr6:82495524-82531734(+)	chr17:30921347-30955367(+)
SLC22A19	3	3	2	2	0.4038	solute carrier family 22 member 19-like	chr5:88949864-88971216(+)	chr9:52041252-52066177(-)
TAF1D	3	3	2	2	0.3775	TATA-box binding protein associated factor, RNA polymerase I subunit D	chr4:40782628-40792323(+)	chr4:14966668-14973782(+)
TFPI	3	3	2	2	0.6281	tissue factor pathway inhibitor	chr10:109028567-109069255(-)	chr7:112976437-113019650(-)
VTI1A	3	3	3	3	0.0684	vesicle transport through interaction with t-SNAREs 1A	chr5:131612787-131967896(+)	chr9:95638015-95961300(+)
VWA2	3	3	3	3	0.2511	von Willebrand factor A domain containing 2	chr5:133228146-133265518(+)	chr9:97210698-97251285(+)
WDR43	3	3	2	2	0.1361	WD repeat domain 43	chr21:17018665-17059242(-)	chr14:55652019-55692333(-)
ZACN	3	3	2	2	0.455	zinc activated ion channel	chr11:5697168-5700730(-)	chr8:104821172-104824506(+)
ARL5C	3	2	2	1	0.4828	ARF like GTPase 5C	chr11:39034189-39041953(-)	chr8:85155938-85161419(-)
BMP3	3	2	2	2	0.2309	bone morphogenetic protein 3	chr12:87513257-87539652(+)	chr6:107821140-107846009(+)
CMYA5	2	3	1	2	0.408	cardiomyopathy associated 5	chr6:71382680-71478876(-)	chr17:7608565-7703919(+)
DNAH17	3	2	0	0	0.0807	dynein axonemal heavy chain 17	chr11:3845468-3952619(+)	chr8:106630706-106737479(-)
EFCAB3	3	2	1	1	0.5506	EF-hand calcium binding domain 3	chr11:16726195-17130369(-)	chr8:92757893-93117781(-)
FIRRM	3	2	2	2	0.3143	FIGNL1 interacting regulator of recombination and mitosis	chr9:55163597-55206486(-)	chr5:60706766-60755551(+)
IMPG1	3	2	2	2	0.6188	interphotoreceptor matrix proteoglycan 1	chr4:104141222-104269780(-)	chr4:87001939-87129796(+)
ISG15	3	2	2	2	0.5385	ISG15 ubiquitin like modifier	chr13:84562456-84567680(-)	hap1_scaffold_34:1228343-1233711(-)
OTOG	3	2	2	2	0.1769	otogelin	chr18:39371339-39443059(-)	chr23:41950460-42020954(+)
TDRD5	3	2	1	1	0.2517	tudor domain containing 5	chr9:47648772-47701614(-)	chr5:54533993-54582487(-)
TTLL6	3	2	1	1	0.2207	tubulin tyrosine ligase like 6	chr11:37197202-37237089(+)	chr8:83304192-83344534(+)
ABCA7	2	2	2	2	0.2299	ATP binding cassette subfamily A member 7	chr6:127070519-127091300(+)	chr6:16767088-16784446(+)
ACKR2	2	2	0	0	0.3836	atypical chemokine receptor 2	chr4:142458896-142470405(+)	chr4:121973665-121974813(+)
ADAM7	2	2	1	1	0.2379	ADAM metallopeptidase domain 7	chr15:28085827-28119894(-)	chr13:34024306-34059349(-)
AGRN	2	2	2	2	0.1232	agrin	chr13:84529290-84560604(-)	hap1_scaffold_34:1194590-1226468(-)
AMZ2	2	2	0	0	0.7321	archaelysin family metallopeptidase 2	chr11:12363933-12375222(-)	chr8:97981308-97992323(+)
ANKMY1	2	2	0	0	0.2679	ankyrin repeat and MYND domain containing 1	chr17:27047543-27092008(+)	chr1:110358969-110406519(+)
ARHGAP35	2	2	2	2	0.0344	Rho GTPase activating protein 35	chr1:78114826-78229948(-)	chr1:79029340-79140870(-)
ARMC12	2	2	2	2	0.3978	armadillo repeat containing 12	chr7:121141457-121152614(-)	chr19:63220749-63232304(-)
ARMH4	2	2	2	2	0.5206	armadillo like helical domain containing 4	chr15:6762307-6850739(+)	chr13:8166061-8280137(+)
ARSH	2	2	2	2	0.2955	arylsulfatase family member H	chr10:56331769-56338003(-)	chr25:1985565-1995430(+)
ASB16	2	2	2	2	0.2566	ankyrin repeat and SOCS box containing 16	chr11:43662432-43671862(+)	chr8:90457245-90470462(-)
ATCAY	2	2	2	2	0.1467	ATCAY kinesin light chain interacting caytaxin	hap1_scaffold_39:390910-415148(-)	chr6:17966112-17991832(-)
BAG6	2	2	2	2	0.0433	BAG cochaperone 6	chr7:124119191-124131708(+)	chr19:66144252-66157121(+)
BLM	2	2	1	1	0.2752	BLM RecQ like helicase	chr18:14890698-14968743(+)	chr23:14561753-14643083(+)
BTLA	2	2	0	0	1.395	B and T lymphocyte associated	chr1:174624162-174643084(-)	chr2:86668235-86699866(+)
CAMTA1	2	2	2	2	0.0394	calmodulin binding transcription activator 1	chr13:79503277-80328763(-)	chr11:84223401-85051381(-)
CCDC172	2	2	1	1	0.2811	coiled-coil domain containing 172	chr5:134940914-134998626(+)	chr9:98934434-98989888(+)
CCDC186	2	2	1	1	0.223	coiled-coil domain containing 186	chr5:133150360-133183162(-)	chr9:97131200-97163090(-)
CD207	2	2	1	1	0.2906	CD207 molecule	chr8:53899436-53906513(+)	chr12:22136502-22143471(+)
CD300LF	2	2	1	1	0.5664	CD300 molecule like family member f	chr11:6835336-6844357(+)	chr8:103645514-103660685(-)
CERS6	2	2	1	1	0.3214	ceramide synthase 6	chr10:96453630-96695773(+)	chr7:99999503-100236809(+)
CFAP184	2	2	2	2	0.5812	cilia and flagella associated protein 184	chr12:36316657-36319383(+)	chr6:53634408-53636998(+)
CHKB	2	2	1	1	0.93	choline kinase beta	chr2:17350265-17353994(-)	chr21:19338052-19341965(+)
CMTM7	2	2	1	1	0.2435	CKLF like MARVEL transmembrane domain containing 7	chr4:135132128-135160368(-)	chr4:114595544-114620623(-)
CNNM3	2	2	2	2	0.0663	cyclin and CBS domain divalent metal cation transport mediator 3	chr7:92500844-92514353(+)	chr19:33596534-33611362(+)
CRCP	2	2	2	2	0.3892	CGRP receptor component	chr1:114848247-114889482(+)	chr2:24690947-24744824(-)
CTDP1	2	2	2	2	0.2669	CTD phosphatase subunit 1	chr3:141990558-142048269(-)	chr16:68819469-68878035(-)
CYP2B1	2	2	0	0	0.2148	cytochrome P450 2B1-like	chr1:81924192-81946329(-)	chr1:83019059-83041900(-)
CYP4F5	2	2	0	0	0.1675	cytochrome P450 4F5	chr8:8539053-8553511(+)	chr14:32910923-32924904(-)
DENND4A	2	2	2	2	0.239	DENN domain containing 4A	chr4:88904044-89010026(+)	chr4:102512134-102591202(-)
DLX4	2	2	2	2	0.3933	distal-less homeobox 4	chr11:36178273-36183508(-)	chr8:82160732-82165335(-)
DMPK	2	2	2	2	0.2316	DM1 protein kinase	chr1:80533633-80543979(+)	chr1:81696160-81706613(+)
DNAAF2	2	2	2	2	0.2878	dynein axonemal assembly factor 2	chr14:30551604-30559465(-)	chr3:19265194-19272596(-)
DTNA	2	2	0	0	0.0407	dystrobrevin alpha	chr3:91505468-91874696(+)	chr16:16886238-17256362(+)
DZIP3	2	2	2	2	0.2541	DAZ interacting zinc finger protein 3	chr1:171332204-171425223(+)	chr2:90402331-90530203(-)
ECSCR	2	2	2	2	0.3038	endothelial cell surface expressed chemotaxis and apoptosis regulator	chr3:102877468-102886410(-)	chr16:28837587-28846342(-)
FAM118A	2	2	1	1	0.0807	family with sequence similarity 118 member A	chr2:13044569-13073342(+)	chr21:23518920-23547847(-)
FAM174A	2	2	2	2	0.3412	family with sequence similarity 174 member A	chr17:24848728-24875699(-)	chr1:108054028-108080835(-)
FBN3	2	2	1	1	0.3833	fibrillin 3	chr1:140772137-140835029(-)	chr2:52530804-52597798(-)
FHIP1B	2	2	2	2	0.0585	FHF complex subunit HOOK interacting protein 1B	chr5:44682668-44704900(-)	chr9:6546421-6650172(-)
FSCN1	2	2	2	2	0	fascin actin-bundling protein 1	chr1:128817605-128830398(+)	chr2:38772141-38784702(+)
FTL	2	2	2	2	0.6038	ferritin light chain 1-like	chr19:35943759-35944368(+)	chr15:2844215-2867247(+)
FXYD3	2	2	2	2	0.3462	FXYD domain containing ion transport regulator 3	chr1:88569262-88575904(-)	chr1:89980364-89987075(-)
GABRA5	2	2	1	1	0.0279	gamma-aminobutyric acid type A receptor subunit alpha5	chr18:31152154-31242453(-)	chr23:32009594-32095215(-)
GALNT8	2	2	2	2	0.1431	polypeptide N-acetylgalactosaminyltransferase 8	chr8:92559038-92589509(-)	chr12:62376302-62409736(-)
GPR62	2	2	2	2	0.1102	G protein-coupled receptor 62	chr4:127709479-127711216(-)	chr4:62646946-62648147(+)
GTF3A	2	2	1	1	0.3039	general transcription factor IIIA	chr1:133757391-133782055(+)	chr2:49310883-49320083(-)
HEATR5A	2	2	0	0	0.1263	HEAT repeat containing 5A	chr14:17192406-17303729(-)	chr3:5063219-5168642(-)
HFM1	2	2	1	1	0.2127	helicase for meiosis 1	chr12:94432048-94516952(-)	chr6:116616815-116700346(-)
ICAM2	2	2	2	2	0.7751	intercellular adhesion molecule 2	chr11:15461470-15466709(+)	chr8:94886319-94891437(-)
IDH3A	2	2	1	1	0.2952	isocitrate dehydrogenase (NAD(+)) 3 catalytic subunit alpha	chr4:78384247-78407274(+)	chr4:55751050-55774672(+)
IFNGR1	2	2	2	2	1.8252	interferon gamma receptor 1	chr1:29612089-29639286(+)	chr1:56724197-56749458(-)
IL17RB	2	2	2	2	0.5404	interleukin 17 receptor B	chr9:86302271-86314294(-)	chr5:94840882-94853494(-)
IL21R	2	2	2	2	0.2109	interleukin 21 receptor	chr5:65018905-65058623(+)	chr9:28030506-28064971(+)
IL6R	2	2	1	1	0.3915	interleukin 6 receptor	chr7:2843041-2892738(-)	chr20:6327801-6374597(-)
ILKAP	2	2	1	1	0.3018	ILK associated serine/threonine phosphatase	chr17:28647093-28677636(+)	chr1:112026963-112059348(+)
KCNRG	2	2	1	1	0.1	potassium channel regulator	chr15:21455166-21461323(+)	chr13:27101302-27115084(+)
KCNU1	2	2	0	0	0.2918	potassium calcium-activated channel subfamily U member 1	chr10:40893928-40963070(-)	chr25:17767851-17825997(+)
KIF6	2	2	1	1	0.2135	kinesin family member 6	chr7:68477790-68807970(-)	chr19:9021329-9344696(-)
KLF7	2	2	2	2	0.5072	KLF transcription factor 7	chr17:4806404-4891011(-)	chr1:135209780-135297715(-)
KLHL6	2	2	2	2	0.0124	kelch like family member 6	chr1:147992926-148031882(-)	chr2:59621215-59658851(-)
KRTAP16-1	2	2	2	2	0.1343	keratin associated protein 16-1	chr11:40947959-40949422(-)	chr8:87098911-87100398(-)
LGSN	2	2	0	0	0.2327	lengsin, lens protein with glutamine synthetase domain	chr7:88276518-88303125(+)	chr19:29028260-29228432(+)
LRRC25	2	2	2	2	0.2677	leucine rich repeat containing 25	chr10:1233025-1235473(+)	chr6:13561850-13566003(-)
LRRC53	2	2	1	1	0.8452	leucine rich repeat containing 53	chr7:58696884-58714295(+)	chr20:64383928-64396593(+)
MARCHF10	2	2	1	1	0.2782	membrane associated ring-CH-type finger 10	chr11:16395134-16494118(+)	chr8:92420683-92517092(+)
METTL16	2	2	2	2	0.2542	methyltransferase 16, RNA N6-adenosine	chr11:87256702-87308168(+)	chr8:62147107-62201456(+)
MIS18A	2	2	0	0	0.14	MIS18 kinetochore protein A	chr1:193200324-193215145(+)	chr2:107507431-107522634(+)
MLLT10	2	2	2	2	0.0599	MLLT10 histone lysine methyltransferase DOT1L cofactor	chr3:13919378-14071110(-)	chr15:10904255-11055918(-)
MRPS18B	2	2	1	1	0.0514	mitochondrial ribosomal protein S18B	chr7:124772338-124778410(-)	chr19:66777741-66784120(-)
MS4A14	2	2	0	0	0.6962	membrane spanning 4-domains A14	chr5:91576496-91594093(-)	chr9:54787229-54803772(-)
MYLK3	2	2	2	2	0.2582	myosin light chain kinase 3	chr6:41361532-41411302(+)	chr7:17054603-17088240(-)
NAT9	2	2	1	1	0.4669	N-acetyltransferase 9	chr11:6780705-6784881(+)	chr8:103708023-103712162(-)
NCKAP5	2	2	2	2	0.3689	NCK associated protein 5	chr9:18989834-19912028(-)	chr5:19604809-20550217(-)
NCOR1	2	2	2	2	0.0707	nuclear receptor corepressor 1	chr11:75508037-75659685(-)	chr8:50176905-50334897(-)
NDST2	2	2	2	2	0.0527	N-deacetylase and N-sulfotransferase 2	chr15:2918504-2928556(-)	chr13:4139299-4149252(-)
NDUFAB1	2	2	2	2	0.6475	NADH:ubiquinone oxidoreductase subunit AB1	chr5:61624545-61634870(-)	chr9:23982791-23993557(-)
NDUFV3	2	2	2	2	0.6861	NADH:ubiquinone oxidoreductase subunit V3	chr7:118267388-118276112(-)	chr19:60310164-60318902(-)
NECAB2	2	2	2	2	0.2688	N-terminal EF-hand calcium binding protein 2	chr6:10320326-10344911(-)	chr7:48922300-48948286(+)
NXNL1	2	2	1	1	0.4758	nucleoredoxin like 1	chr10:1713337-1717677(+)	chr6:13068248-13072199(-)
OR10H28	2	2	0	0	0.0562	olfactory receptor 10H28	chr8:9546838-9547788(+)	chr14:32099494-32102824(-)
OR1468	2	2	1	1	0.1266	olfactory receptor 1468-like	chr11:86191636-86192574(+)	chr8:60989992-60990930(+)
OR2A1	2	2	1	1	0.1126	olfactory receptor 2A1/2A42-like	chr19:36231162-36232096(+)	chr24:42125883-42126749(+)
OR51F2	2	2	2	2	2.5277	olfactory receptor family 51 subfamily F member 2	chr5:42143785-42144705(+)	chr9:4455666-4456615(+)
OR51G2	2	2	1	1	0.2864	olfactory receptor 51G2-like	chr5:43028880-43029851(-)	chr9:5076715-5077680(-)
OR52I2	2	2	1	1	0.3095	olfactory receptor 52I2-like	chr5:41854325-41855299(+)	chr9:4097445-4155737(+)
OR52N1	2	2	1	1	0.8318	olfactory receptor 52N1-like	chr5:43972338-43973286(-)	chr9:6228485-6229450(-)
OR5B3	2	2	1	1	0.153	olfactory receptor 5B3-like	chr5:93273582-93274660(+)	chr9:56374053-56386981(+)
OR5C1	2	2	0	0	0.0653	olfactory receptor family 5 subfamily C member 1	chr10:56538315-56539355(+)	chr7:58424098-58425063(+)
OR7E178	2	2	0	0	0.1778	olfactory receptor 7E178-like	chr4:44926321-44927271(-)	chr4:19328236-19329264(-)
OR8C8	2	2	0	0	0.2109	olfactory receptor 8C8-like	chr4:61738353-61739291(+)	chr4:38676135-38685875(+)
OR8G50	2	2	2	2	0.1689	olfactory receptor 8G50-like	chr4:63486780-63487718(+)	chr4:40539501-40540439(+)
PCGF6	2	2	0	0	0.0984	polycomb group ring finger 6	chr5:123945697-123963521(-)	chr9:87779470-87797673(-)
PIGH	2	2	2	2	0.0377	phosphatidylinositol glycan anchor biosynthesis class H	chr14:39734370-39745126(-)	chr3:28595120-28606389(-)
PKD1L1	2	2	2	2	0.3806	polycystin 1 like 1, transient receptor potential channel interacting	chr12:26831487-26933541(+)	chr6:43962142-44066487(+)
PLAAT5	2	2	2	2	0.4368	phospholipase A and acyltransferase 5	chr5:88847417-88874031(+)	chr9:52000521-52029026(+)
PLD5	2	2	1	1	0.0301	phospholipase D family member 5	chr9:93586161-93893180(-)	chr5:102604549-102781493(-)
PLEKHF1	2	2	1	1	0.0273	pleckstrin homology and FYVE domain containing 1	chr1:93370412-93375799(-)	chr1:94765205-94770620(-)
PNPLA6	2	2	1	1	0.0245	patatin like domain 6, lysophospholipase	chr1:140065852-140095496(+)	chr2:51745453-51774311(+)
POC5	2	2	2	2	0.3351	POC5 centriolar protein	chr6:75159950-75192071(+)	chr17:4243987-4276576(-)
POLRMT	2	2	0	0	0.1434	RNA polymerase mitochondrial	chr6:126823008-126833832(-)	chr6:16524985-16535617(-)
POM121L2	2	2	1	1	0.3937	POM121 transmembrane nucleoporin like 2	chr3:42906714-42914649(+)	chr15:41428093-41435415(+)
PRDM9	2	2	2	2	0.7809	PR/SET domain 9	chr1:3131979-3155894(+)	chr1:3128027-3153232(+)
RAB11FIP2	2	2	0	0	0.1486	RAB11 family interacting protein 2	chr5:136324038-136360579(-)	chr9:100380446-100415906(-)
RBM12B	2	2	2	2	0.2776	RNA binding motif protein 12B	chr4:25127406-25133910(+)	chr18:65306767-65320766(+)
RBM46	2	2	1	1	0.0454	RNA binding motif protein 46	chr16:45883902-46106261(-)	chr3:134810266-134943325(-)
RBPJL	2	2	1	1	0.1665	recombination signal binding protein for immunoglobulin kappa J region like	chr2:136576510-136587107(+)	chr10:74984461-74993702(+)
RGS22	2	2	1	1	0.2704	regulator of G protein signaling 22	chr2:62514911-62625302(+)	chr21:64171762-64277069(+)
RNASEH2B	2	2	0	0	0.3383	ribonuclease H2 subunit B	chr15:22132992-22175000(+)	chr13:27821812-27866049(+)
RPL7L1	2	2	2	2	0.1515	ribosomal protein L7 like 1	chr7:71896463-71901999(+)	chr19:12349581-12357960(+)
SEL1L3	2	2	0	0	0.1531	SEL1L family member 3	chr12:51398252-51507798(-)	chr6:69342208-69451726(-)
SEMA4F	2	2	2	2	0.1899	ssemaphorin 4F	chr8:50874871-50903905(-)	chr12:18968042-19008832(-)
SESTD1	2	2	1	1	0	SEC14 and spectrin domain containing 1	chr10:103699816-103795704(-)	chr7:107464214-107551626(-)
SFR1	2	2	0	0	0.7659	SWI5 dependent homologous recombination repair protein 1	chr5:124621932-124626405(+)	chr9:88463579-88468310(+)
SIRPA	2	2	0	0	0.6309	signal regulatory protein alpha	chr2:105180881-105218186(+)	chr10:43020959-43058149(+)
SIRT3	2	2	1	1	0.3314	sirtuin 3	chr5:80145591-80170569(-)	chr9:43199155-43225864(-)
SLC2A9	2	2	1	1	0.3139	solute carrier family 2 member 9	chr12:38123783-38240213(-)	chr6:55438926-55579697(-)
SLX4	2	2	2	2	0.356	SLX4 structure-specific endonuclease subunit	chr11:105451225-105475627(-)	chr8:16012109-16034160(+)
SMIM33	2	2	1	1	0.328	small integral membrane protein 33	chr3:102894458-102896729(+)	chr16:28855397-28856711(+)
SNX13	2	2	0	0	0.0312	sorting nexin 13	chr14:4526898-4621202(+)	chr3:81083991-81180466(-)
SNX32	2	2	1	1	0.2117	sorting nexin 32	chr5:86835489-86852947(-)	chr9:49949204-49968788(-)
SPAG6	2	2	0	0	0.1145	sperm associated antigen 6	chr3:13435809-13487810(-)	chr15:10405479-10465673(-)
STX4	2	2	1	1	0.0695	syntaxin 4	chr5:67262908-67270516(+)	chr9:30348627-30356644(+)
SULT1C3	2	2	1	1	0.1384	sulfotransferase family 1C member 3	chr7:100733948-100766104(+)	chr19:42590793-42626652(+)
SUSD1	2	2	1	1	0.3179	sushi domain containing 1	chr4:15998901-16117718(-)	chr18:56270720-56418731(-)
TAPBPL	2	2	0	0	0.2751	TAP binding protein like	chr8:90907930-90915504(-)	chr12:60668445-60676274(-)
TDRD7	2	2	0	0	0.1455	tudor domain containing 7	chr4:4759027-4823402(+)	chr18:45159135-45221232(+)
TDRP	2	2	2	2	0.3795	testis development related protein	chr10:48922493-48946910(+)	chr25:9683978-9709717(-)
TES	2	2	1	1	0.2057	testin LIM domain protein	chr19:11971446-12010159(+)	chr24:16058161-16099942(+)
TEX51	2	2	2	2	0.6224	testis expressed 51	chr3:99872666-99880152(-)	chr16:25694019-25696788(-)
TEX52	2	2	2	2	0.3921	testis expressed 52	chr8:94185347-94195606(+)	chr12:64031741-64035973(+)
TGM5	2	2	2	2	0.1445	transglutaminase 5	chr2:96622132-96655142(-)	chr10:34464214-34494708(-)
TMEM40	2	2	1	1	0.3043	transmembrane protein 40	chr8:82775958-82806846(-)	chr12:52238565-52328543(-)
TMF1	2	2	1	1	0.0788	TATA element modulatory factor 1	chr8:64899661-64925401(-)	chr12:33559680-33586092(-)
TP53TG5	2	2	1	1	0.5635	TP53 target 5	chr2:136641109-136644846(-)	chr10:75044325-75047762(-)
TRIM60	2	2	2	2	0.7155	tripartite motif-containing protein 60-like	chr10:8313048-8314478(+)	chr6:6244397-6245830(-)
TRMT61B	2	2	2	2	0.4599	tRNA methyltransferase 61B	chr21:17172130-17178176(+)	chr14:55832276-55835180(+)
TTN	2	2	1	2	0.0738	titin	chr10:103250514-103520468(-)	chr7:107008082-107278258(-)
TTPA	2	2	1	1	0.1649	alpha tocopherol transfer protein	chr5:17866519-17892291(-)	chr18:24586217-24614325(+)
UBE2D4	2	2	1	1	0	ubiquitin conjugating enzyme E2 D4	chr12:29782289-29819092(-)	chr6:46986250-46999701(-)
UBTFL1	2	2	2	2	0.4051	upstream binding transcription factor like 1	chr4:43584914-43595130(+)	chr4:17970430-17971737(+)
VMN1R4	2	2	2	2	0.5118	vomeronasal type-1 receptor 4-like	chr1:72541855-72542772(+)	chr1:73455260-73456180(+)
WDR87	2	2	0	0	0.5221	WD repeat domain 87	chr1:87012000-87030155(+)	chr1:88441677-88459593(+)
WEE2	2	2	1	1	0.3676	WEE2 oocyte meiosis inhibiting kinase	chr19:33959963-33990880(+)	chr24:38987523-39019945(+)
ZBTB21	2	2	2	2	0.2898	zinc finger and BTB domain containing 21	chr1:185219482-185231954(+)	chr2:99232070-99246179(+)
ZFAND1	2	2	0	0	0.5483	zinc finger AN1-type containing 1	chr5:34531753-34541315(-)	chr18:7469452-7478957(+)
ZFP28	2	2	2	2	0.3075	ZFP28 zinc finger protein	chr1:73034996-73052814(+)	chr1:74000573-74016188(+)
ZFYVE26	2	2	2	2	0.1463	zinc finger FYVE-type containing 26	chr14:39871225-39932582(-)	chr3:28729721-28789057(-)
ZNF205	2	2	2	2	0.3757	zinc finger protein 205	chr11:104992488-105000786(+)	chr8:16484089-16498882(-)
ZNF853	2	2	0	0	0.3711	zinc finger protein 853	chr1:129135206-129140211(-)	chr2:39096995-39102331(-)
