## Supplementary material for "Single-library chromosome-scale diploid assemblies of vole genomes resolve a species-specific duplication implicated in pair bonding": Table S15

### Sheet: S15
Table S15. Nucleotide divergence of behavior-related genes between voles
Functional group	Gene	Full name	Prairie copies	Meadow copies	Category	Chr (prairie)	Chr (meadow)	CDS prairie (bp)	CDS meadow (bp)	Ka/Ks (dN/dS)	dN	dS	Total CDS variants	Synonymous	Missense	Exon structure change	Inversions	Notes
Vasopressin	AVPR1A	Vasopressin receptor 1A	2	1	expanded_prairie	chr26	chr20	1263	1263	0.196	0.009	0.047	22	13	9	exon_size_change	Gene-level	2 paralogs on prairie chr26 (in segdup); expanded_prairie; ; Ka/Ks computed for meadow copy vs prairie copy1 (same CDS length)
Vasopressin	AVPR1B	Vasopressin receptor 1B	1	1	1:1_ortholog	chr5	chr9	1275	1275	0.064	0.002	0.033	12	10	2	—	—	—
Vasopressin	AVP	Arginine vasopressin	1	1	1:1_ortholog	chr10	chr2	507	507	0.262	0.013	0.051	11	6	5	—	—	—
Oxytocin	OXT	Oxytocin	1	1	1:1_ortholog	chr10	chr2	378	378	0	0	0.069	6	6	0	exon_size_change	—	—
Oxytocin	OXTR	Oxytocin receptor	1	1	1:1_ortholog	chr12	chr8	1167	1167	0.054	0.002	0.043	14	12	2	—	—	—
Dopamine	DRD2	Dopamine receptor D2	1	1	1:1_ortholog	chr4	chr4	1335	1248	0	0	0.031	9	9	0	exon_gain_prairie	—	—
Hormone receptor	ESR1	Estrogen receptor alpha	1	1	1:1_ortholog	chr1	chr1	1800	1800	0.041	0.002	0.053	24	21	3	exon_gain_meadow	—	—
Hormone receptor	ESR2	Estrogen receptor beta	1	1	1:1_ortholog	chr3	chr14	1698	1704	0.175	0.008	0.048	28	18	9	exon_gain_meadow	—	—
Hormone receptor	CYP19A1	Aromatase	1	1	1:1_ortholog	chr4	chr4	1518	1512	0.364	0.022	0.06	43	17	25	exon_size_change	—	—
Hormone receptor	AR	Androgen receptor	1	1	1:1_ortholog	chrX	chrX	2757	2685	0.082	0.002	0.03	25	18	5	exon_size_change	—	—
Stress axis	CRH	Corticotropin-releasing hormone	1	1	1:1_ortholog	chr18	chr5	564	564	0.526	0.007	0.014	5	2	3	exon_size_change	Chromosomal block	—
Stress axis	CRHR1	CRH receptor 1	1	1	1:1_ortholog	chr8	chr11	1248	1248	0.091	0.003	0.035	13	10	3	exon_size_change	—	—
Stress axis	CRHR2	CRH receptor 2	1	1	1:1_ortholog	chr14	chr21	1293	1293	0.048	0.002	0.042	15	12	2	exon_size_change	—	—
Neurodevelopmental	CHD8	Chromodomain helicase DNA binding 8	1	1	1:1_ortholog	chr13	chr15	7767	7764	0.055	0.002	0.027	57	47	9	—	—	—
Neurodevelopmental	SHANK3	SH3 and ankyrin repeat domain 3	1	1	1:1_ortholog	chr21	chr2	5400	5400	0.009	0	0.028	40	39	1	exon_size_change	Chromosomal block	—
Notes:
Ka/Ks (dN/dS): Ratio of nonsynonymous (Ka) to synonymous (Ks) substitution rates, computed using the Nei-Gojobori (1986) method (BioPython). Ka/Ks < 1 indicates purifying selection; Ka/Ks > 1 suggests positive selection.
AVPR1A Ka/Ks: Computed by comparing the single meadow copy (MPEN1_004149) with prairie copy 1 (MOCH1_002538), which share the same CDS length (1,263 bp).
Category: '1:1_ortholog' = exactly one copy in each species; 'expanded_prairie' = more copies in prairie vole.
Exon structure change: 'exon_size_change' = exon boundary or size differs between orthologs; 'exon_gain_meadow/prairie' = additional exon present in one species.
Inversions — Gene-level: CDS BLASTN alignment returned hits on opposite strands, indicating the coding sequence is inverted between species.
Inversions — Chromosomal block: The gene resides within a larger genomic region that is inverted between species (detected via synteny analysis).
CDS variants: Counted from pairwise CDS alignment (parasail, Needleman-Wunsch); meadow vole is the reference. Includes SNVs and small indels within the CDS.
