## Supplementary material for "Single-library chromosome-scale diploid assemblies of vole genomes resolve a species-specific duplication implicated in pair bonding": Table S16

### Sheet: S16
Table S16. Variants distinguishing meadow and prairie voles across candidate behavior genes										`
Gene	Functional group	Chr (prairie)	CDS position	Ref allele	Alt allele	Variant class	Size (bp)	Effect	Ref AA	Alt AA	Codon position	AA change
Avpr1a	Vasopressin	chr26	51	A	G	SNV	1	synonymous	P	P	3	p.P17= (silent)
Avpr1a	Vasopressin	chr26	88	T	C	SNV	1	missense	W	R	1	p.W30R
Avpr1a	Vasopressin	chr26	113	G	A	SNV	1	missense	G	D	2	p.G38D
Avpr1a	Vasopressin	chr26	159	A	G	SNV	1	synonymous	L	L	3	p.L53= (silent)		Notes:
Avpr1a	Vasopressin	chr26	165	C	A	SNV	1	synonymous	I	I	3	p.I55= (silent)		CDS position: 1-based position within the coding sequence (meadow vole as reference). Derived from pairwise CDS alignment (parasail, Needleman-Wunsch).
Avpr1a	Vasopressin	chr26	196	G	T	SNV	1	missense	V	L	1	p.V66L		Variant class — SNV: Single nucleotide variant (ref and alt are both 1 bp). Insertion: alt is longer than ref. Deletion: ref is longer than alt. Complex: multi-nucleotide substitution.
Avpr1a	Vasopressin	chr26	226	C	T	SNV	1	synonymous	L	L	1	p.L76= (silent)		Effect — synonymous: Nucleotide change does not alter the amino acid. missense: Nucleotide change results in a different amino acid. stop gained/lost: Creates or removes a premature stop codon. inframe insertion/deletion: Indel whose length is divisible by 3 (no frameshift). frameshift: Indel whose length is not divisible by 3.
Avpr1a	Vasopressin	chr26	264	C	T	SNV	1	synonymous	L	L	3	p.L88= (silent)		Effect color coding: Green = synonymous, Yellow = missense, Red = stop gained/lost, Blue = in-frame indel, Pink = frameshift.
Avpr1a	Vasopressin	chr26	453	T	C	SNV	1	synonymous	I	I	3	p.I151= (silent)		AA change: Amino acid change in HGVS-like notation (e.g., p.R30W = arginine at position 30 changed to tryptophan). '= (silent)' indicates a synonymous change.
Avpr1a	Vasopressin	chr26	490	A	G	SNV	1	missense	T	A	1	p.T164A		Size (bp): For SNVs, size = 1. For indels, size = absolute difference between ref and alt allele lengths.
Avpr1a	Vasopressin	chr26	498	C	T	SNV	1	synonymous	R	R	3	p.R166= (silent)
Avpr1a	Vasopressin	chr26	714	T	C	SNV	1	synonymous	Y	Y	3	p.Y238= (silent)
Avpr1a	Vasopressin	chr26	773	G	A	SNV	1	missense	S	N	2	p.S258N
Avpr1a	Vasopressin	chr26	774	C	T	SNV	1	synonymous	S	S	3	p.S258= (silent)
Avpr1a	Vasopressin	chr26	861	A	G	SNV	1	synonymous	A	A	3	p.A287= (silent)
Avpr1a	Vasopressin	chr26	900	C	T	SNV	1	synonymous	T	T	3	p.T300= (silent)
Avpr1a	Vasopressin	chr26	962	A	G	SNV	1	missense	N	S	2	p.N321S
Avpr1a	Vasopressin	chr26	1109	A	G	SNV	1	missense	H	R	2	p.H370R
Avpr1a	Vasopressin	chr26	1114	G	A	SNV	1	missense	V	M	1	p.V372M
Avpr1a	Vasopressin	chr26	1191	G	A	SNV	1	synonymous	T	T	3	p.T397= (silent)
Avpr1a	Vasopressin	chr26	1251	T	C	SNV	1	synonymous	P	P	3	p.P417= (silent)
Avpr1a	Vasopressin	chr26	1258	A	G	SNV	1	missense	T	A	1	p.T420A
Avpr1b	Vasopressin	chr5	54	C	T	SNV	1	synonymous	S	S	3	p.S18= (silent)
Avpr1b	Vasopressin	chr5	133	C	T	SNV	1	synonymous	L	L	1	p.L45= (silent)
Avpr1b	Vasopressin	chr5	246	A	C	SNV	1	synonymous	G	G	3	p.G82= (silent)
Avpr1b	Vasopressin	chr5	252	A	G	SNV	1	synonymous	A	A	3	p.A84= (silent)
Avpr1b	Vasopressin	chr5	253	A	C	SNV	1	missense	I	L	1	p.I85L
Avpr1b	Vasopressin	chr5	288	T	C	SNV	1	synonymous	I	I	3	p.I96= (silent)
Avpr1b	Vasopressin	chr5	480	G	A	SNV	1	synonymous	L	L	3	p.L160= (silent)
Avpr1b	Vasopressin	chr5	651	T	C	SNV	1	synonymous	A	A	3	p.A217= (silent)
Avpr1b	Vasopressin	chr5	770	T	C	SNV	1	missense	V	A	2	p.V257A
Avpr1b	Vasopressin	chr5	771	G	A	SNV	1	synonymous	V	V	3	p.V257= (silent)
Avpr1b	Vasopressin	chr5	1131	A	G	SNV	1	synonymous	T	T	3	p.T377= (silent)
Avpr1b	Vasopressin	chr5	1191	C	T	SNV	1	synonymous	L	L	3	p.L397= (silent)
Avp	Vasopressin	chr10	177	C	G	SNV	1	synonymous	P	P	3	p.P59= (silent)
Avp	Vasopressin	chr10	273	G	T	SNV	1	synonymous	S	S	3	p.S91= (silent)
Avp	Vasopressin	chr10	294	C	T	SNV	1	synonymous	S	S	3	p.S98= (silent)
Avp	Vasopressin	chr10	319	A	T	SNV	1	missense	I	F	1	p.I107F
Avp	Vasopressin	chr10	351	T	G	SNV	1	missense	D	E	3	p.D117E
Avp	Vasopressin	chr10	420	C	T	SNV	1	synonymous	D	D	3	p.D140= (silent)
Avp	Vasopressin	chr10	430	G	C	SNV	1	missense	G	R	1	p.G144R
Avp	Vasopressin	chr10	432	A	G	SNV	1	synonymous	G	G	3	p.G144= (silent)
Avp	Vasopressin	chr10	435	C	G	SNV	1	synonymous	A	A	3	p.A145= (silent)
Avp	Vasopressin	chr10	460	G	A	SNV	1	missense	A	T	1	p.A154T
Avp	Vasopressin	chr10	474	G	C	SNV	1	missense	E	D	3	p.E158D
Oxt	Oxytocin	chr10	21	T	C	SNV	1	synonymous	A	A	3	p.A7= (silent)
Oxt	Oxytocin	chr10	180	C	A	SNV	1	synonymous	A	A	3	p.A60= (silent)
Oxt	Oxytocin	chr10	195	T	C	SNV	1	synonymous	C	C	3	p.C65= (silent)
Oxt	Oxytocin	chr10	261	G	T	SNV	1	synonymous	S	S	3	p.S87= (silent)
Oxt	Oxytocin	chr10	306	T	C	SNV	1	synonymous	G	G	3	p.G102= (silent)
Oxt	Oxytocin	chr10	369	C	T	SNV	1	synonymous	S	S	3	p.S123= (silent)
Oxtr	Oxytocin	chr12	15	T	C	SNV	1	synonymous	P	P	3	p.P5= (silent)
Oxtr	Oxytocin	chr12	75	C	G	SNV	1	synonymous	G	G	3	p.G25= (silent)
Oxtr	Oxytocin	chr12	197	T	C	SNV	1	missense	I	T	2	p.I66T
Oxtr	Oxytocin	chr12	414	C	T	SNV	1	synonymous	C	C	3	p.C138= (silent)
Oxtr	Oxytocin	chr12	528	A	T	SNV	1	synonymous	S	S	3	p.S176= (silent)
Oxtr	Oxytocin	chr12	694	C	A	SNV	1	synonymous	R	R	1	p.R232= (silent)
Oxtr	Oxytocin	chr12	759	T	C	SNV	1	synonymous	R	R	3	p.R253= (silent)
Oxtr	Oxytocin	chr12	765	G	T	SNV	1	synonymous	A	A	3	p.A255= (silent)
Oxtr	Oxytocin	chr12	771	T	A	SNV	1	synonymous	A	A	3	p.A257= (silent)
Oxtr	Oxytocin	chr12	772	C	A	SNV	1	synonymous	R	R	1	p.R258= (silent)
Oxtr	Oxytocin	chr12	841	C	T	SNV	1	synonymous	L	L	1	p.L281= (silent)
Oxtr	Oxytocin	chr12	936	T	C	SNV	1	synonymous	I	I	3	p.I312= (silent)
Oxtr	Oxytocin	chr12	994	A	T	SNV	1	missense	T	S	1	p.T332S
Oxtr	Oxytocin	chr12	1035	T	C	SNV	1	synonymous	C	C	3	p.C345= (silent)
Drd2	Dopamine	chr4	201	T	C	SNV	1	synonymous	T	T	3	p.T67= (silent)
Drd2	Dopamine	chr4	273	T	C	SNV	1	synonymous	V	V	3	p.V91= (silent)
Drd2	Dopamine	chr4	294	T	C	SNV	1	synonymous	G	G	3	p.G98= (silent)
Drd2	Dopamine	chr4	367	C	T	SNV	1	synonymous	L	L	1	p.L123= (silent)
Drd2	Dopamine	chr4	462	T	C	SNV	1	synonymous	V	V	3	p.V154= (silent)
Drd2	Dopamine	chr4	484	C	T	SNV	1	synonymous	L	L	1	p.L162= (silent)
Drd2	Dopamine	chr4	706	T	C	SNV	1	synonymous	L	L	1	p.L236= (silent)
Drd2	Dopamine	chr4	813	T	C	SNV	1	synonymous	D	D	3	p.D271= (silent)
Drd2	Dopamine	chr4	927	C	T	SNV	1	synonymous	D	D	3	p.D309= (silent)
Esr1	Hormone receptor	chr1	201	C	G	SNV	1	synonymous	A	A	3	p.A67= (silent)
Esr1	Hormone receptor	chr1	232	T	C	SNV	1	missense	S	P	1	p.S78P
Esr1	Hormone receptor	chr1	252	C	T	SNV	1	synonymous	P	P	3	p.P84= (silent)
Esr1	Hormone receptor	chr1	284	C	G	SNV	1	missense	T	S	2	p.T95S
Esr1	Hormone receptor	chr1	444	C	T	SNV	1	synonymous	P	P	3	p.P148= (silent)
Esr1	Hormone receptor	chr1	558	G	T	SNV	1	synonymous	T	T	3	p.T186= (silent)
Esr1	Hormone receptor	chr1	759	C	A	SNV	1	synonymous	G	G	3	p.G253= (silent)
Esr1	Hormone receptor	chr1	780	G	A	SNV	1	synonymous	R	R	3	p.R260= (silent)
Esr1	Hormone receptor	chr1	792	C	A	SNV	1	synonymous	R	R	3	p.R264= (silent)
Esr1	Hormone receptor	chr1	936	A	G	SNV	1	synonymous	L	L	3	p.L312= (silent)
Esr1	Hormone receptor	chr1	963	T	C	SNV	1	synonymous	S	S	3	p.S321= (silent)
Esr1	Hormone receptor	chr1	978	T	G	SNV	1	synonymous	A	A	3	p.A326= (silent)
Esr1	Hormone receptor	chr1	984	T	G	SNV	1	synonymous	P	P	3	p.P328= (silent)
Esr1	Hormone receptor	chr1	1005	T	C	SNV	1	synonymous	Y	Y	3	p.Y335= (silent)
Esr1	Hormone receptor	chr1	1035	A	G	SNV	1	synonymous	S	S	3	p.S345= (silent)
Esr1	Hormone receptor	chr1	1050	A	G	SNV	1	synonymous	L	L	3	p.L350= (silent)
Esr1	Hormone receptor	chr1	1188	T	C	SNV	1	synonymous	I	I	3	p.I396= (silent)
Esr1	Hormone receptor	chr1	1314	C	G	SNV	1	synonymous	R	R	3	p.R438= (silent)
Esr1	Hormone receptor	chr1	1461	A	C	SNV	1	synonymous	T	T	3	p.T487= (silent)
Esr1	Hormone receptor	chr1	1470	G	A	SNV	1	synonymous	L	L	3	p.L490= (silent)
Esr1	Hormone receptor	chr1	1476	T	C	SNV	1	synonymous	H	H	3	p.H492= (silent)
Esr1	Hormone receptor	chr1	1518	T	C	SNV	1	synonymous	R	R	3	p.R506= (silent)
Esr1	Hormone receptor	chr1	1671	T	C	SNV	1	synonymous	A	A	3	p.A557= (silent)
Esr1	Hormone receptor	chr1	1747	T	A	SNV	1	missense	L	I	1	p.L583I
Esr2	Hormone receptor	chr3	23	G	A	SNV	1	missense	R	H	2	p.R8H
Esr2	Hormone receptor	chr3	63	G	T	SNV	1	missense	E	D	3	p.E21D
Esr2	Hormone receptor	chr3	93	T	C	SNV	1	synonymous	S	S	3	p.S31= (silent)
Esr2	Hormone receptor	chr3	113	G	GCCAGTC	Insertion	6	inframe insertion	.	.	—	—
Esr2	Hormone receptor	chr3	144	C	T	SNV	1	synonymous	Y	Y	3	p.Y48= (silent)
Esr2	Hormone receptor	chr3	159	T	C	SNV	1	synonymous	Y	Y	3	p.Y53= (silent)
Esr2	Hormone receptor	chr3	204	G	T	SNV	1	synonymous	P	P	3	p.P68= (silent)
Esr2	Hormone receptor	chr3	235	A	G	SNV	1	missense	T	A	1	p.T79A
Esr2	Hormone receptor	chr3	428	A	G	SNV	1	missense	K	R	2	p.K143R
Esr2	Hormone receptor	chr3	435	C	G	SNV	1	synonymous	L	L	3	p.L145= (silent)
Esr2	Hormone receptor	chr3	451	A	G	SNV	1	missense	T	A	1	p.T151A
Esr2	Hormone receptor	chr3	455	G	A	SNV	1	missense	S	N	2	p.S152N
Esr2	Hormone receptor	chr3	464	C	T	SNV	1	missense	T	M	2	p.T155M
Esr2	Hormone receptor	chr3	495	C	T	SNV	1	synonymous	F	F	3	p.F165= (silent)
Esr2	Hormone receptor	chr3	654	T	C	SNV	1	synonymous	C	C	3	p.C218= (silent)
Esr2	Hormone receptor	chr3	756	C	T	SNV	1	synonymous	S	S	3	p.S252= (silent)
Esr2	Hormone receptor	chr3	768	G	A	SNV	1	synonymous	V	V	3	p.V256= (silent)
Esr2	Hormone receptor	chr3	864	C	A	SNV	1	synonymous	T	T	3	p.T288= (silent)
Esr2	Hormone receptor	chr3	903	T	C	SNV	1	synonymous	R	R	3	p.R301= (silent)
Esr2	Hormone receptor	chr3	1089	T	C	SNV	1	synonymous	R	R	3	p.R363= (silent)
Esr2	Hormone receptor	chr3	1104	G	A	SNV	1	synonymous	P	P	3	p.P368= (silent)
Esr2	Hormone receptor	chr3	1107	C	G	SNV	1	synonymous	G	G	3	p.G369= (silent)
Esr2	Hormone receptor	chr3	1147	T	C	SNV	1	missense	S	P	1	p.S383P
Esr2	Hormone receptor	chr3	1209	A	G	SNV	1	synonymous	K	K	3	p.K403= (silent)
Esr2	Hormone receptor	chr3	1392	A	G	SNV	1	synonymous	L	L	3	p.L464= (silent)
Esr2	Hormone receptor	chr3	1482	A	G	SNV	1	synonymous	L	L	3	p.L494= (silent)
Esr2	Hormone receptor	chr3	1606	G	C	SNV	1	missense	G	R	1	p.G536R
Esr2	Hormone receptor	chr3	1629	G	C	SNV	1	synonymous	S	S	3	p.S543= (silent)
Cyp19a1	Hormone receptor	chr4	189	T	C	SNV	1	synonymous	G	G	3	p.G63= (silent)
Cyp19a1	Hormone receptor	chr4	243	T	C	SNV	1	synonymous	Y	Y	3	p.Y81= (silent)
Cyp19a1	Hormone receptor	chr4	250	C	T	SNV	1	missense	L	F	1	p.L84F
Cyp19a1	Hormone receptor	chr4	269	G	A	SNV	1	missense	S	N	2	p.S90N
Cyp19a1	Hormone receptor	chr4	286	G	A	SNV	1	missense	V	I	1	p.V96I
Cyp19a1	Hormone receptor	chr4	309	A	G	SNV	1	missense	I	M	3	p.I103M
Cyp19a1	Hormone receptor	chr4	472	G	A	SNV	1	missense	V	I	1	p.V158I
Cyp19a1	Hormone receptor	chr4	502	A	G	SNV	1	missense	I	V	1	p.I168V
Cyp19a1	Hormone receptor	chr4	514	C	T	SNV	1	synonymous	L	L	1	p.L172= (silent)
Cyp19a1	Hormone receptor	chr4	538	A	G	SNV	1	missense	N	D	1	p.N180D
Cyp19a1	Hormone receptor	chr4	541	A	C	SNV	1	missense	N	H	1	p.N181H
Cyp19a1	Hormone receptor	chr4	564	A	G	SNV	1	synonymous	L	L	3	p.L188= (silent)
Cyp19a1	Hormone receptor	chr4	588	G	C	SNV	1	synonymous	L	L	3	p.L196= (silent)
Cyp19a1	Hormone receptor	chr4	603	A	G	SNV	1	missense	I	M	3	p.I201M
Cyp19a1	Hormone receptor	chr4	696	T	C	SNV	1	synonymous	N	N	3	p.N232= (silent)
Cyp19a1	Hormone receptor	chr4	709	A	T	SNV	1	missense	I	F	1	p.I237F
Cyp19a1	Hormone receptor	chr4	725	A	G	SNV	1	missense	K	R	2	p.K242R
Cyp19a1	Hormone receptor	chr4	767	C	A	SNV	1	missense	A	D	2	p.A256D
Cyp19a1	Hormone receptor	chr4	875	C	T	SNV	1	missense	T	I	2	p.T292I
Cyp19a1	Hormone receptor	chr4	876	A	G	SNV	1	synonymous	T	T	3	p.T292= (silent)
Cyp19a1	Hormone receptor	chr4	999	G	A	SNV	1	synonymous	L	L	3	p.L333= (silent)
Cyp19a1	Hormone receptor	chr4	1023	T	G	SNV	1	synonymous	G	G	3	p.G341= (silent)
Cyp19a1	Hormone receptor	chr4	1033	A	G	SNV	1	missense	I	V	1	p.I345V
Cyp19a1	Hormone receptor	chr4	1041	T	C	SNV	1	synonymous	I	I	3	p.I347= (silent)
Cyp19a1	Hormone receptor	chr4	1050	A	T	SNV	1	synonymous	I	I	3	p.I350= (silent)
Cyp19a1	Hormone receptor	chr4	1070	G	A	SNV	1	missense	G	E	2	p.G357E
Cyp19a1	Hormone receptor	chr4	1107	C	T	SNV	1	synonymous	V	V	3	p.V369= (silent)
Cyp19a1	Hormone receptor	chr4	1119	C	G	SNV	1	synonymous	V	V	3	p.V373= (silent)
Cyp19a1	Hormone receptor	chr4	1137	C	T	SNV	1	synonymous	A	A	3	p.A379= (silent)
Cyp19a1	Hormone receptor	chr4	1176	C	G	SNV	1	synonymous	T	T	3	p.T392= (silent)
Cyp19a1	Hormone receptor	chr4	1200	A	G	SNV	1	synonymous	R	R	3	p.R400= (silent)
Cyp19a1	Hormone receptor	chr4	1311	C	T	SNV	1	synonymous	C	C	3	p.C437= (silent)
Cyp19a1	Hormone receptor	chr4	1327	T	G	SNV	1	missense	S	A	1	p.S443A
Cyp19a1	Hormone receptor	chr4	1348	G	A	SNV	1	missense	V	I	1	p.V450I
Cyp19a1	Hormone receptor	chr4	1349	T	C	SNV	1	missense	V	A	2	p.V450A
Cyp19a1	Hormone receptor	chr4	1376	A	G	SNV	1	missense	H	R	2	p.H459R
Cyp19a1	Hormone receptor	chr4	1394	A	C	SNV	1	missense	K	T	2	p.K465T
Cyp19a1	Hormone receptor	chr4	1418	T	A	SNV	1	missense	I	K	2	p.I473K
Cyp19a1	Hormone receptor	chr4	1485	A	G	SNV	1	synonymous	R	R	3	p.R495= (silent)
Cyp19a1	Hormone receptor	chr4	1505	T	A	SNV	1	missense	I	N	2	p.I502N
Cyp19a1	Hormone receptor	chr4	1506	T	G	SNV	1	missense	I	M	3	p.I502M
Cyp19a1	Hormone receptor	chr4	1507	A	C	SNV	1	missense	K	Q	1	p.K503Q
Cyp19a1	Hormone receptor	chr4	1509	ACGCCTT	A	Deletion	6	inframe deletion	.	.	—	—
Ar	Hormone receptor	chrX	133	G	T	SNV	1	missense	A	S	1	p.A45S
Ar	Hormone receptor	chrX	161	TGCAGCAGCAGCAGCAG...	T	Deletion	57	inframe deletion	.	.	—	—
Ar	Hormone receptor	chrX	579	TCAGCAGCAGCAGCAG	T	Deletion	15	inframe deletion	.	.	—	—
Ar	Hormone receptor	chrX	643	A	G	SNV	1	missense	S	G	1	p.S215G
Ar	Hormone receptor	chrX	668	G	A	SNV	1	missense	R	K	2	p.R223K
Ar	Hormone receptor	chrX	699	A	G	SNV	1	synonymous	K	K	3	p.K233= (silent)
Ar	Hormone receptor	chrX	888	A	G	SNV	1	synonymous	A	A	3	p.A296= (silent)
Ar	Hormone receptor	chrX	1167	A	G	SNV	1	synonymous	Q	Q	3	p.Q389= (silent)
Ar	Hormone receptor	chrX	1170	T	C	SNV	1	synonymous	P	P	3	p.P390= (silent)
Ar	Hormone receptor	chrX	1173	T	G	SNV	1	synonymous	P	P	3	p.P391= (silent)
Ar	Hormone receptor	chrX	1239	G	A	SNV	1	synonymous	A	A	3	p.A413= (silent)
Ar	Hormone receptor	chrX	1366	A	G	SNV	1	missense	S	G	1	p.S456G
Ar	Hormone receptor	chrX	1390	A	G	SNV	1	missense	R	G	1	p.R464G
Ar	Hormone receptor	chrX	1506	T	C	SNV	1	synonymous	Y	Y	3	p.Y502= (silent)
Ar	Hormone receptor	chrX	1590	C	T	SNV	1	synonymous	S	S	3	p.S530= (silent)
Ar	Hormone receptor	chrX	1806	T	C	SNV	1	synonymous	I	I	3	p.I602= (silent)
Ar	Hormone receptor	chrX	1887	A	G	SNV	1	synonymous	K	K	3	p.K629= (silent)
Ar	Hormone receptor	chrX	1920	A	G	SNV	1	synonymous	E	E	3	p.E640= (silent)
Ar	Hormone receptor	chrX	2007	A	G	SNV	1	synonymous	Q	Q	3	p.Q669= (silent)
Ar	Hormone receptor	chrX	2121	A	C	SNV	1	synonymous	G	G	3	p.G707= (silent)
Ar	Hormone receptor	chrX	2157	G	A	SNV	1	synonymous	K	K	3	p.K719= (silent)
Ar	Hormone receptor	chrX	2253	G	A	SNV	1	synonymous	R	R	3	p.R751= (silent)
Ar	Hormone receptor	chrX	2454	C	T	SNV	1	synonymous	D	D	3	p.D818= (silent)
Ar	Hormone receptor	chrX	2592	T	C	SNV	1	synonymous	S	S	3	p.S864= (silent)
Ar	Hormone receptor	chrX	2625	T	C	SNV	1	synonymous	F	F	3	p.F875= (silent)
Crh	Stress axis	chr18	225	T	C	SNV	1	synonymous	A	A	3	p.A75= (silent)
Crh	Stress axis	chr18	285	C	A	SNV	1	missense	H	Q	3	p.H95Q
Crh	Stress axis	chr18	361	T	G	SNV	1	missense	S	A	1	p.S121A
Crh	Stress axis	chr18	364	G	A	SNV	1	missense	G	R	1	p.G122R
Crh	Stress axis	chr18	456	G	A	SNV	1	synonymous	L	L	3	p.L152= (silent)
Crhr1	Stress axis	chr8	60	C	G	SNV	1	synonymous	P	P	3	p.P20= (silent)
Crhr1	Stress axis	chr8	237	G	A	SNV	1	synonymous	T	T	3	p.T79= (silent)
Crhr1	Stress axis	chr8	407	C	T	SNV	1	missense	A	V	2	p.A136V
Crhr1	Stress axis	chr8	645	T	C	SNV	1	synonymous	T	T	3	p.T215= (silent)
Crhr1	Stress axis	chr8	681	T	C	SNV	1	synonymous	R	R	3	p.R227= (silent)
Crhr1	Stress axis	chr8	694	A	G	SNV	1	missense	I	V	1	p.I232V
Crhr1	Stress axis	chr8	955	T	C	SNV	1	synonymous	L	L	1	p.L319= (silent)
Crhr1	Stress axis	chr8	993	C	T	SNV	1	synonymous	F	F	3	p.F331= (silent)
Crhr1	Stress axis	chr8	1044	T	C	SNV	1	synonymous	N	N	3	p.N348= (silent)
Crhr1	Stress axis	chr8	1056	A	G	SNV	1	synonymous	E	E	3	p.E352= (silent)
Crhr1	Stress axis	chr8	1152	G	T	SNV	1	missense	K	N	3	p.K384N
Crhr1	Stress axis	chr8	1170	T	C	SNV	1	synonymous	R	R	3	p.R390= (silent)
Crhr1	Stress axis	chr8	1236	A	C	SNV	1	synonymous	S	S	3	p.S412= (silent)
Crhr2	Stress axis	chr14	14	G	A	SNV	1	missense	G	D	2	p.G5D
Crhr2	Stress axis	chr14	71	G	T	SNV	1	missense	G	V	2	p.G24V
Crhr2	Stress axis	chr14	144	G	A	SNV	1	synonymous	T	T	3	p.T48= (silent)
Crhr2	Stress axis	chr14	162	T	G	SNV	1	synonymous	S	S	3	p.S54= (silent)
Crhr2	Stress axis	chr14	373	AAGC	A	Deletion	3	inframe deletion	.	.	—	—
Crhr2	Stress axis	chr14	447	G	A	SNV	1	synonymous	V	V	3	p.V149= (silent)
Crhr2	Stress axis	chr14	459	C	T	SNV	1	synonymous	A	A	3	p.A153= (silent)
Crhr2	Stress axis	chr14	495	T	C	SNV	1	synonymous	R	R	3	p.R165= (silent)
Crhr2	Stress axis	chr14	504	A	G	SNV	1	synonymous	R	R	3	p.R168= (silent)
Crhr2	Stress axis	chr14	555	A	G	SNV	1	synonymous	T	T	3	p.T185= (silent)
Crhr2	Stress axis	chr14	618	C	T	SNV	1	synonymous	C	C	3	p.C206= (silent)
Crhr2	Stress axis	chr14	648	T	C	SNV	1	synonymous	V	V	3	p.V216= (silent)
Crhr2	Stress axis	chr14	699	T	C	SNV	1	synonymous	I	I	3	p.I233= (silent)
Crhr2	Stress axis	chr14	1074	C	T	SNV	1	synonymous	I	I	3	p.I358= (silent)
Crhr2	Stress axis	chr14	1158	G	A	SNV	1	synonymous	V	V	3	p.V386= (silent)
Chd8	Neurodevelopmental	chr13	183	G	A	SNV	1	synonymous	S	S	3	p.S61= (silent)
Chd8	Neurodevelopmental	chr13	282	C	T	SNV	1	synonymous	D	D	3	p.D94= (silent)
Chd8	Neurodevelopmental	chr13	325	G	A	SNV	1	missense	V	I	1	p.V109I
Chd8	Neurodevelopmental	chr13	558	A	G	SNV	1	synonymous	T	T	3	p.T186= (silent)
Chd8	Neurodevelopmental	chr13	570	T	A	SNV	1	synonymous	L	L	3	p.L190= (silent)
Chd8	Neurodevelopmental	chr13	574	A	G	SNV	1	missense	T	A	1	p.T192A
Chd8	Neurodevelopmental	chr13	852	G	A	SNV	1	synonymous	S	S	3	p.S284= (silent)
Chd8	Neurodevelopmental	chr13	1229	AGGG	A	Deletion	3	inframe deletion	.	.	—	—
Chd8	Neurodevelopmental	chr13	1242	G	T	SNV	1	synonymous	S	S	3	p.S414= (silent)
Chd8	Neurodevelopmental	chr13	1305	G	A	SNV	1	synonymous	A	A	3	p.A435= (silent)
Chd8	Neurodevelopmental	chr13	1620	C	A	SNV	1	synonymous	V	V	3	p.V540= (silent)
Chd8	Neurodevelopmental	chr13	2007	C	T	SNV	1	synonymous	F	F	3	p.F669= (silent)
Chd8	Neurodevelopmental	chr13	2035	T	C	SNV	1	synonymous	L	L	1	p.L679= (silent)
Chd8	Neurodevelopmental	chr13	2274	A	G	SNV	1	synonymous	E	E	3	p.E758= (silent)
Chd8	Neurodevelopmental	chr13	2415	A	G	SNV	1	synonymous	E	E	3	p.E805= (silent)
Chd8	Neurodevelopmental	chr13	2439	A	G	SNV	1	synonymous	R	R	3	p.R813= (silent)
Chd8	Neurodevelopmental	chr13	2493	A	G	SNV	1	synonymous	Q	Q	3	p.Q831= (silent)
Chd8	Neurodevelopmental	chr13	2553	A	G	SNV	1	synonymous	L	L	3	p.L851= (silent)
Chd8	Neurodevelopmental	chr13	2664	C	T	SNV	1	synonymous	I	I	3	p.I888= (silent)
Chd8	Neurodevelopmental	chr13	2937	G	A	SNV	1	synonymous	T	T	3	p.T979= (silent)
Chd8	Neurodevelopmental	chr13	3060	G	A	SNV	1	synonymous	Q	Q	3	p.Q1020= (silent)
Chd8	Neurodevelopmental	chr13	3066	G	A	SNV	1	synonymous	L	L	3	p.L1022= (silent)
Chd8	Neurodevelopmental	chr13	3105	G	A	SNV	1	synonymous	K	K	3	p.K1035= (silent)
Chd8	Neurodevelopmental	chr13	3123	C	T	SNV	1	synonymous	N	N	3	p.N1041= (silent)
Chd8	Neurodevelopmental	chr13	3124	C	T	SNV	1	synonymous	L	L	1	p.L1042= (silent)
Chd8	Neurodevelopmental	chr13	3141	G	A	SNV	1	synonymous	E	E	3	p.E1047= (silent)
Chd8	Neurodevelopmental	chr13	3264	G	C	SNV	1	synonymous	T	T	3	p.T1088= (silent)
Chd8	Neurodevelopmental	chr13	3654	T	C	SNV	1	synonymous	N	N	3	p.N1218= (silent)
Chd8	Neurodevelopmental	chr13	3801	G	A	SNV	1	synonymous	E	E	3	p.E1267= (silent)
Chd8	Neurodevelopmental	chr13	3990	T	C	SNV	1	synonymous	D	D	3	p.D1330= (silent)
Chd8	Neurodevelopmental	chr13	4167	G	A	SNV	1	synonymous	L	L	3	p.L1389= (silent)
Chd8	Neurodevelopmental	chr13	4188	G	A	SNV	1	synonymous	V	V	3	p.V1396= (silent)
Chd8	Neurodevelopmental	chr13	4617	T	A	SNV	1	synonymous	P	P	3	p.P1539= (silent)
Chd8	Neurodevelopmental	chr13	4705	C	T	SNV	1	synonymous	L	L	1	p.L1569= (silent)
Chd8	Neurodevelopmental	chr13	4878	A	G	SNV	1	synonymous	Q	Q	3	p.Q1626= (silent)
Chd8	Neurodevelopmental	chr13	4935	T	C	SNV	1	synonymous	G	G	3	p.G1645= (silent)
Chd8	Neurodevelopmental	chr13	5050	T	C	SNV	1	synonymous	L	L	1	p.L1684= (silent)
Chd8	Neurodevelopmental	chr13	5256	C	T	SNV	1	synonymous	S	S	3	p.S1752= (silent)
Chd8	Neurodevelopmental	chr13	5328	G	A	SNV	1	missense	M	I	3	p.M1776I
Chd8	Neurodevelopmental	chr13	5562	A	G	SNV	1	synonymous	K	K	3	p.K1854= (silent)
Chd8	Neurodevelopmental	chr13	5847	T	C	SNV	1	synonymous	H	H	3	p.H1949= (silent)
Chd8	Neurodevelopmental	chr13	5990	G	A	SNV	1	missense	R	Q	2	p.R1997Q
Chd8	Neurodevelopmental	chr13	6002	A	G	SNV	1	missense	H	R	2	p.H2001R
Chd8	Neurodevelopmental	chr13	6062	G	C	SNV	1	missense	S	T	2	p.S2021T
Chd8	Neurodevelopmental	chr13	6075	G	C	SNV	1	synonymous	V	V	3	p.V2025= (silent)
Chd8	Neurodevelopmental	chr13	6192	G	A	SNV	1	synonymous	R	R	3	p.R2064= (silent)
Chd8	Neurodevelopmental	chr13	6264	A	G	SNV	1	synonymous	P	P	3	p.P2088= (silent)
Chd8	Neurodevelopmental	chr13	6657	T	C	SNV	1	synonymous	D	D	3	p.D2219= (silent)
Chd8	Neurodevelopmental	chr13	6660	G	A	SNV	1	synonymous	S	S	3	p.S2220= (silent)
Chd8	Neurodevelopmental	chr13	6757	C	A	SNV	1	synonymous	R	R	1	p.R2253= (silent)
Chd8	Neurodevelopmental	chr13	6924	A	G	SNV	1	synonymous	E	E	3	p.E2308= (silent)
Chd8	Neurodevelopmental	chr13	7179	C	A	SNV	1	synonymous	I	I	3	p.I2393= (silent)
Chd8	Neurodevelopmental	chr13	7182	G	A	SNV	1	synonymous	Q	Q	3	p.Q2394= (silent)
Chd8	Neurodevelopmental	chr13	7206	A	G	SNV	1	synonymous	K	K	3	p.K2402= (silent)
Chd8	Neurodevelopmental	chr13	7471	A	G	SNV	1	missense	T	A	1	p.T2491A
Chd8	Neurodevelopmental	chr13	7477	C	T	SNV	1	missense	P	S	1	p.P2493S
Chd8	Neurodevelopmental	chr13	7606	C	G	SNV	1	missense	P	A	1	p.P2536A
Shank3	Neurodevelopmental	chr21	444	C	T	SNV	1	synonymous	L	L	3	p.L148= (silent)
Shank3	Neurodevelopmental	chr21	516	T	C	SNV	1	synonymous	Y	Y	3	p.Y172= (silent)
Shank3	Neurodevelopmental	chr21	750	C	T	SNV	1	synonymous	H	H	3	p.H250= (silent)
Shank3	Neurodevelopmental	chr21	756	C	T	SNV	1	synonymous	D	D	3	p.D252= (silent)
Shank3	Neurodevelopmental	chr21	792	T	C	SNV	1	synonymous	C	C	3	p.C264= (silent)
Shank3	Neurodevelopmental	chr21	966	C	T	SNV	1	synonymous	D	D	3	p.D322= (silent)
Shank3	Neurodevelopmental	chr21	1011	C	T	SNV	1	synonymous	H	H	3	p.H337= (silent)
Shank3	Neurodevelopmental	chr21	1021	T	C	SNV	1	synonymous	L	L	1	p.L341= (silent)
Shank3	Neurodevelopmental	chr21	1179	A	G	SNV	1	synonymous	T	T	3	p.T393= (silent)
Shank3	Neurodevelopmental	chr21	1452	A	G	SNV	1	synonymous	K	K	3	p.K484= (silent)
Shank3	Neurodevelopmental	chr21	1467	C	T	SNV	1	synonymous	D	D	3	p.D489= (silent)
Shank3	Neurodevelopmental	chr21	1500	A	T	SNV	1	synonymous	A	A	3	p.A500= (silent)
Shank3	Neurodevelopmental	chr21	1545	C	T	SNV	1	synonymous	G	G	3	p.G515= (silent)
Shank3	Neurodevelopmental	chr21	1776	T	C	SNV	1	synonymous	T	T	3	p.T592= (silent)
Shank3	Neurodevelopmental	chr21	1779	C	T	SNV	1	synonymous	G	G	3	p.G593= (silent)
Shank3	Neurodevelopmental	chr21	1809	A	G	SNV	1	synonymous	V	V	3	p.V603= (silent)
Shank3	Neurodevelopmental	chr21	1827	C	T	SNV	1	synonymous	D	D	3	p.D609= (silent)
Shank3	Neurodevelopmental	chr21	1830	G	A	SNV	1	synonymous	T	T	3	p.T610= (silent)
Shank3	Neurodevelopmental	chr21	2076	A	T	SNV	1	synonymous	G	G	3	p.G692= (silent)
Shank3	Neurodevelopmental	chr21	2112	C	T	SNV	1	synonymous	F	F	3	p.F704= (silent)
Shank3	Neurodevelopmental	chr21	2169	C	T	SNV	1	synonymous	G	G	3	p.G723= (silent)
Shank3	Neurodevelopmental	chr21	2214	G	C	SNV	1	synonymous	S	S	3	p.S738= (silent)
Shank3	Neurodevelopmental	chr21	2394	G	A	SNV	1	synonymous	E	E	3	p.E798= (silent)
Shank3	Neurodevelopmental	chr21	2424	T	C	SNV	1	synonymous	A	A	3	p.A808= (silent)
Shank3	Neurodevelopmental	chr21	2682	C	A	SNV	1	synonymous	T	T	3	p.T894= (silent)
Shank3	Neurodevelopmental	chr21	2763	A	C	SNV	1	synonymous	R	R	3	p.R921= (silent)
Shank3	Neurodevelopmental	chr21	2799	T	C	SNV	1	synonymous	G	G	3	p.G933= (silent)
Shank3	Neurodevelopmental	chr21	2820	A	G	SNV	1	synonymous	A	A	3	p.A940= (silent)
Shank3	Neurodevelopmental	chr21	2823	C	G	SNV	1	synonymous	G	G	3	p.G941= (silent)
Shank3	Neurodevelopmental	chr21	2986	A	C	SNV	1	synonymous	R	R	1	p.R996= (silent)
Shank3	Neurodevelopmental	chr21	3057	G	A	SNV	1	synonymous	P	P	3	p.P1019= (silent)
Shank3	Neurodevelopmental	chr21	3060	A	G	SNV	1	synonymous	S	S	3	p.S1020= (silent)
Shank3	Neurodevelopmental	chr21	3090	A	G	SNV	1	synonymous	V	V	3	p.V1030= (silent)
Shank3	Neurodevelopmental	chr21	3096	G	A	SNV	1	synonymous	Q	Q	3	p.Q1032= (silent)
Shank3	Neurodevelopmental	chr21	3207	T	G	SNV	1	synonymous	P	P	3	p.P1069= (silent)
Shank3	Neurodevelopmental	chr21	3717	C	T	SNV	1	synonymous	S	S	3	p.S1239= (silent)
Shank3	Neurodevelopmental	chr21	3792	C	A	SNV	1	synonymous	S	S	3	p.S1264= (silent)
Shank3	Neurodevelopmental	chr21	4018	G	T	SNV	1	missense	A	S	1	p.A1340S
Shank3	Neurodevelopmental	chr21	4581	T	C	SNV	1	synonymous	S	S	3	p.S1527= (silent)
Shank3	Neurodevelopmental	chr21	5277	C	T	SNV	1	synonymous	G	G	3	p.G1759= (silent)
