## Supplementary material for "Single-library chromosome-scale diploid assemblies of vole genomes resolve a species-specific duplication implicated in pair bonding": Table S18

### Sheet: S18A
Table S18A. Avpr1a paralogs comparative analysis across species and haplotypes (Pairwise sequence identity)
Comparison	CDS match (bp)	CDS total (bp)	CDS identity (%)	CDS SNPs	Protein match (aa)	Protein total (aa)	Protein identity (%)	Protein changes	Gene DNA match	Gene DNA total	Gene DNA identity (%)	Gene DNA SNPs
Prairie Avpr1a hap1 vs hap2	1263	1263	100	0	420	420	100	0	3601	3601	100	0
Prairie Avpr1a2 hap1 vs hap2	1253	1253	100	0	416	416	100	0	3573	3573	100	0
Meadow Avpr1a hap1 vs hap2	1244	1263	98.5	19	412	420	98.1	8	3492	3554	98.26	62
Prairie Avpr1a vs Avpr1a2	1235	1253	98.56	18	413	416	99.28	3	3512	3573	98.29	61
Prairie Avpr1a vs Meadow Avpr1a (hap1)	1241	1263	98.26	22	411	420	97.86	9	3417	3500	97.63	83
Prairie Avpr1a vs Meadow Avpr1a (hap2)	1246	1263	98.65	17	415	420	98.81	5	3401	3495	97.31	94

### Sheet: S18B
Table S18B. Avpr1a paralogs comparative analysis across species and haplotypes
Comparison	Synonymous	Nonsynonymous	Intronic	Total CDS	Total all
Prairie Avpr1a vs Avpr1a2	9	8	44	17	61
Prairie Avpr1a hap1 vs hap2	0	0	0	0	0
Prairie Avpr1a2 hap1 vs hap2	0	0	0	0	0
Meadow Avpr1a hap1 vs hap2	12	7	43	19	62
Prairie Avpr1a vs Meadow Avpr1a	13	9	61	22	83

### Sheet: S18C
Table S18. Avpr1a paralogs comparative analysis across species and haplotypes (Evidence for Avpr1a2 frameshift)
Feature	Avpr1a (functional)	Avpr1a2 (paralog)	Notes
CDS length (bp)	1263	1253	10 bp shorter: 9-bp gap + 1 frameshift insertion
Divisible by 3?	Yes (1263/3 = 421)	No (1253 mod 3 = 2)	Confirms reading frame disruption
Frameshift position (CDS nt)	N/A	597	1G insertion in GG homopolymer (GG->GGG)
Frameshift position (AA)	N/A	199	MACSE ! marker at this position
Protein length (direct translation)	420 aa + stop	218 aa (premature stop)	Truncated to ~52% of functional length
First 198 aa identical to Avpr1a?	N/A	Yes	Sequence diverges only after frameshift
Hap1 vs hap2 gene DNA identity	100% (3,601/3,601)	100% (3,573/3,573)	Frameshift fixed in both haplotypes
Genome annotation label	vasopressin V1a receptor	vasopressin V1a receptor-like	"-like" suffix indicates divergence
